# Benchmark of tools for CNV detection from NGS panel data in a genetic diagnostics context

**DOI:** 10.1101/850958

**Authors:** José Marcos Moreno-Cabrera, Jesús del Valle, Elisabeth Castellanos, Lidia Feliubadaló, Marta Pineda, Joan Brunet, Eduard Serra, Gabriel Capellà, Conxi Lázaro, Bernat Gel

## Abstract

**Motivation:** Although germline copy number variants (CNVs) are the genetic cause of multiple hereditary diseases, detecting them from targeted next-generation sequencing data (NGS) remains a challenge. Existing tools perform well for large CNVs but struggle with single and multi-exon alterations. The aim of this work is to evaluate CNV calling tools working on gene panel NGS data with CNVs up to single-exon resolution and their suitability as a screening step before orthogonal confirmation in genetic diagnostics strategies.

**Results:** Five tools (DECoN, CoNVaDING, panelcn.MOPS, ExomeDepth and CODEX2) were tested against four genetic diagnostics datasets (495 samples, 231 CNVs), using the default and sensitivity-optimized parameters. Most tools were highly sensitive and specific, but the performance was dataset-dependant. In our in-house datasets, DECoN and panelcn.MOPS with optimized parameters showed enough sensitivity to be used as screening methods in genetic diagnostics.

**Availability:** Benchmarking-optimization code is freely available at https://github.com/TranslationalBioinformaticsIGTP/CNVbenchmarkeR.
