## Supplementary material for "Benchmark of tools for CNV detection from NGS panel data in a genetic diagnostics context": Supplemetal File 12

### Sheet: MiSeq - default parameters
TP	TN	FP	FN	total	no_calls	no_call_rate	sensitivity	specificity	PPV	NPV	F1	MCC	kappa	accuracy	algorithm	level
63	138	34	0	235	55	23.4043	0.6495	1	0.7875	0.7219	0.8553	0.6851	1	0.8023	panelcn	whole_strategy
63	7	166	0	236	229	97.0339	0.2751	1	0.4315	0.1055	0.2966	0.022	1	0.0405	convading	whole_strategy
62	135	38	1	236	55	23.3051	0.62	0.9926	0.7607	0.6844	0.8347	0.6441	0.9841	0.7803	decon	whole_strategy
56	172	1	7	236	0	0	0.9825	0.9609	0.9333	0.9127	0.9661	0.9107	0.8889	0.9942	exomedepth	whole_strategy
60	163	7	3	233	0	0	0.8955	0.9819	0.9231	0.8942	0.9571	0.8934	0.9524	0.9588	codex2	whole_strategy

### Sheet: MiSeq - opt. parameters
TP	TN	FP	FN	total	no_calls	no_call_rate	sensitivity	specificity	PPV	NPV	F1	MCC	kappa	accuracy	algorithm	level
63	116	56	0	235	71	30.2128	0.5294	1	0.6923	0.5975	0.7617	0.5262	1	0.6744	panelcn	whole_strategy
63	7	166	0	236	229	97.0339	0.2751	1	0.4315	0.1055	0.2966	0.022	1	0.0405	convading	whole_strategy
63	157	16	0	236	4	1.6949	0.7975	1	0.8873	0.8507	0.9322	0.8397	1	0.9075	decon	whole_strategy
58	167	6	5	236	0	0	0.9062	0.9709	0.9134	0.8816	0.9534	0.8815	0.9206	0.9653	exomedepth	whole_strategy
60	168	2	3	233	0	0	0.9677	0.9825	0.96	0.9454	0.9785	0.9452	0.9524	0.9882	codex2	whole_strategy

### Sheet: HiSeq - default parameters
TP	TN	FP	FN	total	no_calls	no_call_rate	sensitivity	specificity	PPV	NPV	F1	MCC	kappa	accuracy	algorithm	level
60	147	33	0	240	52	21.6667	0.6452	1	0.7843	0.7259	0.8625	0.6901	1	0.8167	panelcn	whole_strategy
60	41	139	0	240	194	80.8333	0.3015	1	0.4633	0.2621	0.4208	0.1285	1	0.2278	convading	whole_strategy
59	170	10	1	240	22	9.1667	0.8551	0.9942	0.9147	0.8876	0.9542	0.8837	0.9833	0.9444	decon	whole_strategy
53	178	2	7	240	0	0	0.9636	0.9622	0.9217	0.8986	0.9625	0.8971	0.8833	0.9889	exomedepth	whole_strategy
55	174	6	5	240	0	0	0.9016	0.9721	0.9091	0.8785	0.9542	0.8785	0.9167	0.9667	codex2	whole_strategy

### Sheet: HiSeq - opt. parameters
TP	TN	FP	FN	total	no_calls	no_call_rate	sensitivity	specificity	PPV	NPV	F1	MCC	kappa	accuracy	algorithm	level
60	150	30	0	240	49	20.4167	0.6667	1	0.8	0.7454	0.875	0.7143	1	0.8333	panelcn	whole_strategy
60	18	162	0	240	194	80.8333	0.2703	1	0.4255	0.1644	0.325	0.0526	1	0.1	convading	whole_strategy
59	174	6	1	240	5	2.0833	0.9077	0.9943	0.944	0.9257	0.9708	0.9242	0.9833	0.9667	decon	whole_strategy
56	175	5	4	240	0	0	0.918	0.9777	0.9256	0.9006	0.9625	0.9006	0.9333	0.9722	exomedepth	whole_strategy
56	151	29	4	240	0	0	0.6588	0.9742	0.7724	0.6992	0.8625	0.678	0.9333	0.8389	codex2	whole_strategy
