## Supplementary material for "Benchmark of tools for CNV detection from NGS panel data in a genetic diagnostics context": Supplemetal File 11

### Sheet: ICR96 - default parameters
TP	TN	FP	FN	total	no_calls	no_call_rate	sensitivity	specificity	PPV	NPV	F1	MCC	kappa	accuracy	algorithm	level
140	14792	58	6	14996	1267	8.4489	0.9589	0.9961	0.7071	0.9996	0.814	0.8215	0.8104	0.9957	decon	roi
1362	13595	37	2	15395	1267	8.2299	0.9985	0.9973	0.9736	0.9999	0.9859	0.9845	0.9845	0.9974	decon	roi_incNoCall
30	892	22	4	948	81	8.5443	0.8824	0.9759	0.5769	0.9955	0.6977	0.701	0.6843	0.9726	decon	gene
32	820	94	2	948	81	8.5443	0.9412	0.8972	0.254	0.9976	0.4	0.4592	0.3639	0.8987	decon	whole_strategy
142	14406	444	4	14996	162	1.0803	0.9726	0.9701	0.2423	0.9997	0.388	0.4777	0.3778	0.9701	panelcn	roi
228	14321	444	3	15395	164	1.0653	0.987	0.9699	0.3393	0.9998	0.505	0.5696	0.4935	0.9702	panelcn	roi_incNoCall
34	816	98	0	948	105	11.0759	1	0.8928	0.2576	1	0.4096	0.4795	0.3738	0.8966	panelcn	gene
34	761	153	0	948	105	11.0759	1	0.8326	0.1818	1	0.3077	0.3891	0.2629	0.8386	panelcn	whole_strategy
137	14436	414	9	14996	3416	22.7794	0.9384	0.9721	0.2486	0.9994	0.3931	0.4752	0.3838	0.9718	convading	roi
3448	11336	209	3	15395	3515	22.8321	0.9991	0.9819	0.9428	0.9997	0.9702	0.9616	0.961	0.9859	convading	roi_incNoCall
32	840	74	2	948	839	88.5021	0.9412	0.919	0.3019	0.9976	0.4571	0.5076	0.4257	0.9198	convading	gene
34	107	807	0	948	839	88.5021	1	0.1171	0.0404	1	0.0777	0.0688	0.0094	0.1487	convading	whole_strategy
141	14808	42	5	14996	0	0	0.9658	0.9972	0.7705	0.9997	0.8571	0.8612	0.8572	0.9969	exomedepth	roi
141	14808	42	5	15395	0	0	0.9658	0.9972	0.7705	0.9997	0.8571	0.8612	0.8572	0.9969	exomedepth	roi_incNoCall
31	901	13	3	948	0	0	0.9118	0.9858	0.7045	0.9967	0.7949	0.7933	0.7859	0.9831	exomedepth	gene
31	901	13	3	948	0	0	0.9118	0.9858	0.7045	0.9967	0.7949	0.7933	0.7859	0.9831	exomedepth	whole_strategy
138	14787	63	8	14996	0	0	0.9452	0.9958	0.6866	0.9995	0.7954	0.8034	0.7946	0.9953	codex2	roi
138	14787	63	8	15395	0	0	0.9452	0.9958	0.6866	0.9995	0.7954	0.8034	0.7946	0.9953	codex2	roi_incNoCall
32	903	11	2	948	0	0	0.9412	0.988	0.7442	0.9978	0.8312	0.8303	0.8243	0.9863	codex2	gene
32	903	11	2	948	0	0	0.9412	0.988	0.7442	0.9978	0.8312	0.8303	0.8243	0.9863	codex2	whole_strategy

### Sheet: ICR96 - opt. parameters
								TP	TN	FP	FN	total	no_calls	no_call_rate	sensitivity	specificity	PPV	NPV	F1	MCC	kappa	accuracy	algorithm	level
								140	14783	67	6	14996	1267	8.4489	0.9589	0.9955	0.6763	0.9996	0.7932	0.8032	0.7894	0.9951	decon	roi
								1362	13591	41	2	15395	1267	8.2299	0.9985	0.997	0.9708	0.9999	0.9845	0.983	0.9827	0.9971	decon	roi_incNoCall
								30	886	28	4	948	81	8.5443	0.8824	0.9694	0.5172	0.9955	0.6522	0.6608	0.6352	0.9662	decon	gene
								32	816	98	2	948	81	8.5443	0.9412	0.8928	0.2462	0.9976	0.3902	0.4508	0.3534	0.8945	decon	whole_strategy
								144	14424	426	2	14996	140	0.9336	0.9863	0.9713	0.2526	0.9999	0.4022	0.4917	0.3937	0.9715	panelcn	roi
								219	14349	426	2	15395	143	0.9289	0.991	0.9712	0.3395	0.9999	0.5058	0.5714	0.4954	0.9715	panelcn	roi_incNoCall
								34	831	83	0	948	93	9.8101	1	0.9092	0.2906	1	0.4503	0.514	0.4177	0.9124	panelcn	gene
								34	776	138	0	948	93	9.8101	1	0.849	0.1977	1	0.3301	0.4097	0.2873	0.8544	panelcn	whole_strategy
								145	14189	661	1	14996	3416	22.7794	0.9932	0.9555	0.1799	0.9999	0.3046	0.413	0.2937	0.9559	convading	roi
								3450	11194	351	1	15395	3515	22.8321	0.9997	0.9696	0.9077	0.9999	0.9515	0.9379	0.936	0.9765	convading	roi_incNoCall
								34	771	143	0	948	839	88.5021	1	0.8435	0.1921	1	0.3223	0.4025	0.2791	0.8492	convading	gene
								34	98	816	0	948	839	88.5021	1	0.1072	0.04	1	0.0769	0.0655	0.0085	0.1392	convading	whole_strategy
								140	14782	68	6	14996	1	0.0067	0.9589	0.9954	0.6731	0.9996	0.791	0.8012	0.79	0.9951	exomedepth	roi
								141	14782	68	5	15395	1	0.0065	0.9658	0.9954	0.6746	0.9997	0.7944	0.8051	0.7906	0.9951	exomedepth	roi_incNoCall
								30	886	28	4	948	1	0.1055	0.8824	0.9694	0.5172	0.9955	0.6522	0.6608	0.6352	0.9662	exomedepth	gene
								31	886	28	3	948	1	0.1055	0.9118	0.9694	0.5254	0.9966	0.6667	0.6782	0.6508	0.9673	exomedepth	whole_strategy
								140	14660	190	6	14996	0	0	0.9589	0.9872	0.4242	0.9996	0.5882	0.6332	0.5816	0.9869	codex2	roi
								140	14660	190	6	15395	0	0	0.9589	0.9872	0.4242	0.9996	0.5882	0.6332	0.5816	0.9869	codex2	roi_incNoCall
								33	858	56	1	948	0	0	0.9706	0.9387	0.3708	0.9988	0.5366	0.5797	0.5114	0.9399	codex2	gene
								33	858	56	1	948	0	0	0.9706	0.9387	0.3708	0.9988	0.5366	0.5797	0.5114	0.9399	codex2	whole_strategy

### Sheet: panelcnDataset - default parameters
TP	TN	FP	FN	total	no_calls	no_call_rate	sensitivity	specificity	PPV	NPV	F1	MCC	kappa	accuracy	algorithm	level
195	4605	18	3	4821	213	4.4182	0.9848	0.9961	0.9155	0.9993	0.9489	0.9473	0.9461	0.9956	decon	roi
272	4528	18	3	4830	215	4.4513	0.9891	0.996	0.9379	0.9993	0.9628	0.9609	0.9601	0.9956	decon	roi_incNoCall
26	183	6	0	215	145	67.4419	1	0.9683	0.8125	1	0.8966	0.887	0.8807	0.9721	decon	gene
26	175	14	0	215	145	67.4419	1	0.9259	0.65	1	0.7879	0.7758	0.7515	0.9349	decon	whole_strategy
183	4576	47	15	4821	40	0.8297	0.9242	0.9898	0.7957	0.9967	0.8551	0.8511	0.848	0.9871	panelcn	roi
223	4548	47	3	4830	40	0.8282	0.9867	0.9898	0.8259	0.9993	0.8992	0.8977	0.8935	0.9896	panelcn	roi_incNoCall
26	177	12	0	215	13	6.0465	1	0.9365	0.6842	1	0.8125	0.8005	0.7811	0.9442	panelcn	gene
26	170	19	0	215	13	6.0465	1	0.8995	0.5778	1	0.7324	0.7209	0.6838	0.9116	panelcn	whole_strategy
195	4540	83	3	4821	841	17.4445	0.9848	0.982	0.7014	0.9993	0.8193	0.8232	0.8106	0.9822	convading	roi
788	3963	68	2	4830	845	17.4948	0.9975	0.9831	0.9206	0.9995	0.9575	0.9498	0.9488	0.9855	convading	roi_incNoCall
26	180	9	0	215	202	93.9535	1	0.9524	0.7429	1	0.8525	0.8411	0.8285	0.9581	convading	gene
26	35	154	0	215	202	93.9535	1	0.1852	0.1444	1	0.2524	0.1636	0.0521	0.2837	convading	whole_strategy
195	4607	16	3	4821	0	0	0.9848	0.9965	0.9242	0.9993	0.9535	0.952	0.952	0.9961	exomedepth	roi
195	4607	16	3	4830	0	0	0.9848	0.9965	0.9242	0.9993	0.9535	0.952	0.952	0.9961	exomedepth	roi_incNoCall
26	183	6	0	215	0	0	1	0.9683	0.8125	1	0.8966	0.887	0.8807	0.9721	exomedepth	gene
26	183	6	0	215	0	0	1	0.9683	0.8125	1	0.8966	0.887	0.8807	0.9721	exomedepth	whole_strategy
76	4594	29	122	4821	0	0	0.3838	0.9937	0.7238	0.9741	0.5017	0.5133	0.4874	0.9687	codex2	roi
76	4594	29	122	4830	0	0	0.3838	0.9937	0.7238	0.9741	0.5017	0.5133	0.4874	0.9687	codex2	roi_incNoCall
23	183	6	3	215	0	0	0.8846	0.9683	0.7931	0.9839	0.8364	0.814	0.8123	0.9581	codex2	gene
23	183	6	3	215	0	0	0.8846	0.9683	0.7931	0.9839	0.8364	0.814	0.8123	0.9581	codex2	whole_strategy

### Sheet: panelcnDataset - opt. parameters
TP	TN	FP	FN	total	no_calls	no_call_rate	sensitivity	specificity	PPV	NPV	F1	MCC	kappa	accuracy	algorithm	level
195	4607	16	3	4821	213	4.4182	0.9848	0.9965	0.9242	0.9993	0.9535	0.952	0.952	0.9961	decon	roi
272	4530	16	3	4830	215	4.4513	0.9891	0.9965	0.9444	0.9993	0.9663	0.9645	0.9645	0.9961	decon	roi_incNoCall
26	183	6	0	215	145	67.4419	1	0.9683	0.8125	1	0.8966	0.887	0.8807	0.9721	decon	gene
26	175	14	0	215	145	67.4419	1	0.9259	0.65	1	0.7879	0.7758	0.7515	0.9349	decon	whole_strategy
173	4609	14	25	4821	41	0.8504	0.8737	0.997	0.9251	0.9946	0.8987	0.8949	0.8944	0.9919	panelcn	roi
214	4580	14	13	4830	41	0.8489	0.9427	0.997	0.9386	0.9972	0.9407	0.9377	0.9377	0.9944	panelcn	roi_incNoCall
24	181	8	2	215	14	6.5116	0.9231	0.9577	0.75	0.9891	0.8276	0.8068	0.8011	0.9535	panelcn	gene
24	172	17	2	215	14	6.5116	0.9231	0.9101	0.5854	0.9885	0.7164	0.6915	0.6671	0.9116	panelcn	whole_strategy
186	4554	69	12	4821	841	17.4445	0.9394	0.9851	0.7294	0.9974	0.8212	0.8197	0.8125	0.9832	convading	roi
780	3975	56	10	4830	845	17.4948	0.9873	0.9861	0.933	0.9975	0.9594	0.9517	0.9511	0.9863	convading	roi_incNoCall
23	181	8	3	215	202	93.9535	0.8846	0.9577	0.7419	0.9837	0.807	0.7818	0.7776	0.9488	convading	gene
24	36	153	2	215	202	93.9535	0.9231	0.1905	0.1356	0.9474	0.2365	0.0971	0.0324	0.2791	convading	whole_strategy
194	4608	15	4	4821	0	0	0.9798	0.9968	0.9282	0.9991	0.9533	0.9516	0.9518	0.9961	exomedepth	roi
194	4608	15	4	4830	0	0	0.9798	0.9968	0.9282	0.9991	0.9533	0.9516	0.9518	0.9961	exomedepth	roi_incNoCall
25	184	5	1	215	0	0	0.9615	0.9735	0.8333	0.9946	0.8929	0.8799	0.8769	0.9721	exomedepth	gene
25	184	5	1	215	0	0	0.9615	0.9735	0.8333	0.9946	0.8929	0.8799	0.8769	0.9721	exomedepth	whole_strategy
192	4115	508	6	4821	0	0	0.9697	0.8901	0.2743	0.9985	0.4276	0.4843	0.3886	0.8934	codex2	roi
192	4115	508	6	4830	0	0	0.9697	0.8901	0.2743	0.9985	0.4276	0.4843	0.3886	0.8934	codex2	roi_incNoCall
26	135	54	0	215	0	0	1	0.7143	0.325	1	0.4906	0.4818	0.3767	0.7488	codex2	gene
26	135	54	0	215	0	0	1	0.7143	0.325	1	0.4906	0.4818	0.3767	0.7488	codex2	whole_strategy

### Sheet: In-house MiSeq - default parameters
TP	TN	FP	FN	total	no_calls	no_call_rate	sensitivity	specificity	PPV	NPV	F1	MCC	kappa	accuracy	algorithm	level
218	2196	12	6	2432	420	17.2697	0.9732	0.9946	0.9478	0.9973	0.9604	0.9564	0.9563	0.9926	decon	roi
579	1838	9	6	2490	421	16.9076	0.9897	0.9951	0.9847	0.9967	0.9872	0.9832	0.9831	0.9938	decon	roi_incNoCall
28	90	1	2	121	31	25.6198	0.9333	0.989	0.9655	0.9783	0.9492	0.933	0.9327	0.9752	decon	gene
28	69	22	2	121	31	25.6198	0.9333	0.7582	0.56	0.9718	0.7	0.6065	0.5654	0.8017	decon	whole_strategy
174	2169	39	50	2432	134	5.5099	0.7768	0.9823	0.8169	0.9775	0.7963	0.7765	0.7762	0.9634	panelcn	roi
308	2079	39	6	2490	134	5.3815	0.9809	0.9816	0.8876	0.9971	0.9319	0.9228	0.9213	0.9815	panelcn	roi_incNoCall
27	79	12	3	121	37	30.5785	0.9	0.8681	0.6923	0.9634	0.7826	0.7097	0.6979	0.876	panelcn	gene
30	60	31	0	121	37	30.5785	1	0.6593	0.4918	1	0.6593	0.5694	0.4897	0.7438	panelcn	whole_strategy
222	2119	89	2	2432	1658	68.1743	0.9911	0.9597	0.7138	0.9991	0.8299	0.8233	0.8096	0.9626	convading	roi
1761	651	20	0	2490	1698	68.1928	1	0.9702	0.9888	1	0.9944	0.9794	0.9793	0.9918	convading	roi_incNoCall
30	78	13	0	121	120	99.1736	1	0.8571	0.6977	1	0.8219	0.7733	0.7485	0.8926	convading	gene
30	1	90	0	121	120	99.1736	1	0.011	0.25	1	0.4	0.0524	0.0055	0.2562	convading	whole_strategy
194	2202	6	30	2432	0	0	0.8661	0.9973	0.97	0.9866	0.9151	0.9088	0.907	0.9852	exomedepth	roi
194	2202	6	30	2490	0	0	0.8661	0.9973	0.97	0.9866	0.9151	0.9088	0.907	0.9852	exomedepth	roi_incNoCall
24	90	1	6	121	0	0	0.8	0.989	0.96	0.9375	0.8727	0.8415	0.8356	0.9421	exomedepth	gene
24	90	1	6	121	0	0	0.8	0.989	0.96	0.9375	0.8727	0.8415	0.8356	0.9421	exomedepth	whole_strategy
213	2146	62	11	2432	0	0	0.9509	0.9719	0.7745	0.9949	0.8537	0.8426	0.8373	0.97	codex2	roi
213	2146	62	11	2490	0	0	0.9509	0.9719	0.7745	0.9949	0.8537	0.8426	0.8373	0.97	codex2	roi_incNoCall
28	81	10	2	121	0	0	0.9333	0.8901	0.7368	0.9759	0.8235	0.7661	0.7558	0.9008	codex2	gene
28	81	10	2	121	0	0	0.9333	0.8901	0.7368	0.9759	0.8235	0.7661	0.7558	0.9008	codex2	whole_strategy

### Sheet: In-house MiSeq - opt. parameters
TP	TN	FP	FN	total	no_calls	no_call_rate	sensitivity	specificity	PPV	NPV	F1	MCC	kappa	accuracy	algorithm	level
215	2181	27	9	2432	31	1.2747	0.9598	0.9878	0.8884	0.9959	0.9227	0.9154	0.9146	0.9852	decon	roi
231	2165	27	9	2490	31	1.245	0.9625	0.9877	0.8953	0.9959	0.9277	0.9202	0.9195	0.9852	decon	roi_incNoCall
28	83	8	2	121	2	1.6529	0.9333	0.9121	0.7778	0.9765	0.8485	0.7985	0.7924	0.9174	decon	gene
28	82	9	2	121	2	1.6529	0.9333	0.9011	0.7568	0.9762	0.8358	0.782	0.7739	0.9091	decon	whole_strategy
174	2126	82	50	2432	157	6.4556	0.7768	0.9629	0.6797	0.977	0.725	0.6969	0.6949	0.9457	panelcn	roi
331	2015	82	4	2490	157	6.3052	0.9881	0.9609	0.8015	0.998	0.885	0.871	0.8643	0.9646	panelcn	roi_incNoCall
28	67	24	2	121	41	33.8843	0.9333	0.7363	0.5385	0.971	0.6829	0.5841	0.5374	0.7851	panelcn	gene
30	51	40	0	121	41	33.8843	1	0.5604	0.4286	1	0.6	0.4901	0.3873	0.6694	panelcn	whole_strategy
222	2087	121	2	2432	1658	68.1743	0.9911	0.9452	0.6472	0.999	0.7831	0.7779	0.7557	0.9494	convading	roi
1761	640	31	0	2490	1698	68.1928	1	0.9538	0.9827	1	0.9913	0.9681	0.9678	0.9873	convading	roi_incNoCall
30	75	16	0	121	120	99.1736	1	0.8242	0.6522	1	0.7895	0.7331	0.6993	0.8678	convading	gene
30	0	91	0	121	120	99.1736	1	0	0.2479	NA	0.3974	NA	0	0.2479	convading	whole_strategy
195	2202	6	29	2432	0	0	0.8705	0.9973	0.9701	0.987	0.9176	0.9114	0.9097	0.9856	exomedepth	roi
195	2202	6	29	2490	0	0	0.8705	0.9973	0.9701	0.987	0.9176	0.9114	0.9097	0.9856	exomedepth	roi_incNoCall
27	90	1	3	121	0	0	0.9	0.989	0.9643	0.9677	0.931	0.9103	0.9092	0.9669	exomedepth	gene
27	90	1	3	121	0	0	0.9	0.989	0.9643	0.9677	0.931	0.9103	0.9092	0.9669	exomedepth	whole_strategy
214	2179	29	10	2432	0	0	0.9554	0.9869	0.8807	0.9954	0.9165	0.9086	0.9078	0.984	codex2	roi
214	2179	29	10	2490	0	0	0.9554	0.9869	0.8807	0.9954	0.9165	0.9086	0.9078	0.984	codex2	roi_incNoCall
28	87	4	2	121	0	0	0.9333	0.956	0.875	0.9775	0.9032	0.8708	0.8699	0.9504	codex2	gene
28	87	4	2	121	0	0	0.9333	0.956	0.875	0.9775	0.9032	0.8708	0.8699	0.9504	codex2	whole_strategy

### Sheet: In-house HiSeq - default parameters
TP	TN	FP	FN	total	no_calls	no_call_rate	sensitivity	specificity	PPV	NPV	F1	MCC	kappa	accuracy	algorithm	level
228	2017	26	25	2296	438	19.0767	0.9012	0.9873	0.8976	0.9878	0.8994	0.8869	0.887	0.9778	decon	roi
613	1663	13	7	2360	438	18.5593	0.9887	0.9922	0.9792	0.9958	0.9839	0.978	0.978	0.9913	decon	roi_incNoCall
28	83	4	2	117	25	21.3675	0.9333	0.954	0.875	0.9765	0.9032	0.8692	0.8683	0.9487	decon	gene
29	70	17	1	117	25	21.3675	0.9667	0.8046	0.6304	0.9859	0.7632	0.6895	0.6567	0.8462	decon	whole_strategy
193	1999	44	60	2296	169	7.3606	0.7628	0.9785	0.8143	0.9709	0.7878	0.7629	0.7624	0.9547	panelcn	roi
362	1877	44	13	2360	169	7.161	0.9653	0.9771	0.8916	0.9931	0.927	0.9131	0.9122	0.9752	panelcn	roi_incNoCall
27	79	8	3	117	32	27.3504	0.9	0.908	0.7714	0.9634	0.8308	0.7706	0.7663	0.906	panelcn	gene
30	66	21	0	117	32	27.3504	1	0.7586	0.5882	1	0.7407	0.668	0.6171	0.8205	panelcn	whole_strategy
244	1902	142	8	2296	1536	66.899	0.9683	0.9305	0.6321	0.9958	0.7649	0.7513	0.729	0.9347	convading	roi
1654	624	17	1	2360	1585	67.161	0.9994	0.9735	0.9898	0.9984	0.9946	0.9805	0.9805	0.9922	convading	roi_incNoCall
30	73	14	0	117	115	98.2906	1	0.8391	0.6818	1	0.8108	0.7564	0.7277	0.8803	convading	gene
30	2	85	0	117	115	98.2906	1	0.023	0.2609	1	0.4138	0.0774	0.0119	0.2735	convading	whole_strategy
225	2019	24	28	2296	1	0.0436	0.8893	0.9883	0.9036	0.9863	0.8964	0.8837	0.8839	0.9774	exomedepth	roi
226	2018	24	28	2360	1	0.0424	0.8898	0.9882	0.904	0.9863	0.8968	0.8841	0.8844	0.9774	exomedepth	roi_incNoCall
27	84	3	3	117	1	0.8547	0.9	0.9655	0.9	0.9655	0.9	0.8655	0.8655	0.9487	exomedepth	gene
27	84	3	3	117	1	0.8547	0.9	0.9655	0.9	0.9655	0.9	0.8655	0.8655	0.9487	exomedepth	whole_strategy
226	1992	51	27	2296	0	0	0.8933	0.975	0.8159	0.9866	0.8528	0.8348	0.8335	0.966	codex2	roi
226	1992	51	27	2360	0	0	0.8933	0.975	0.8159	0.9866	0.8528	0.8348	0.8335	0.966	codex2	roi_incNoCall
26	83	4	4	117	0	0	0.8667	0.954	0.8667	0.954	0.8667	0.8207	0.8206	0.9316	codex2	gene
26	83	4	4	117	0	0	0.8667	0.954	0.8667	0.954	0.8667	0.8207	0.8206	0.9316	codex2	whole_strategy

### Sheet: In-house HiSeq - opt. parameters
TP	TN	FP	FN	total	no_calls	no_call_rate	sensitivity	specificity	PPV	NPV	F1	MCC	kappa	accuracy	algorithm	level
228	2015	28	25	2296	1	0.0436	0.9012	0.9863	0.8906	0.9877	0.8959	0.8829	0.8828	0.9769	decon	roi
229	2014	28	25	2360	1	0.0424	0.9016	0.9863	0.8911	0.9877	0.8963	0.8833	0.8832	0.9769	decon	roi_incNoCall
28	82	5	2	117	1	0.8547	0.9333	0.9425	0.8485	0.9762	0.8889	0.8499	0.8482	0.9402	decon	gene
28	82	5	2	117	1	0.8547	0.9333	0.9425	0.8485	0.9762	0.8889	0.8499	0.8482	0.9402	decon	whole_strategy
199	1998	45	54	2296	159	6.9251	0.7866	0.978	0.8156	0.9737	0.8008	0.7768	0.7767	0.9569	panelcn	roi
358	1882	45	11	2360	159	6.7373	0.9702	0.9766	0.8883	0.9942	0.9275	0.9141	0.9128	0.9756	panelcn	roi_incNoCall
28	76	11	2	117	31	26.4957	0.9333	0.8736	0.7179	0.9744	0.8116	0.7474	0.7347	0.8889	panelcn	gene
30	64	23	0	117	31	26.4957	1	0.7356	0.566	1	0.7229	0.6453	0.5879	0.8034	panelcn	whole_strategy
248	1759	285	4	2296	1536	66.899	0.9841	0.8606	0.4653	0.9977	0.6318	0.6254	0.5673	0.8741	convading	roi
1655	589	52	0	2360	1585	67.161	1	0.9189	0.9695	1	0.9845	0.9439	0.9424	0.9774	convading	roi_incNoCall
30	48	39	0	117	115	98.2906	1	0.5517	0.4348	1	0.6061	0.4898	0.387	0.6667	convading	gene
30	2	85	0	117	115	98.2906	1	0.023	0.2609	1	0.4138	0.0774	0.0119	0.2735	convading	whole_strategy
240	2012	31	13	2296	1	0.0436	0.9486	0.9848	0.8856	0.9936	0.916	0.9059	0.905	0.9808	exomedepth	roi
241	2011	31	13	2360	1	0.0424	0.9488	0.9848	0.886	0.9936	0.9163	0.9062	0.9054	0.9808	exomedepth	roi_incNoCall
29	81	6	1	117	1	0.8547	0.9667	0.931	0.8286	0.9878	0.8923	0.8561	0.8513	0.9402	exomedepth	gene
29	81	6	1	117	1	0.8547	0.9667	0.931	0.8286	0.9878	0.8923	0.8561	0.8513	0.9402	exomedepth	whole_strategy
229	1915	128	24	2296	0	0	0.9051	0.9373	0.6415	0.9876	0.7508	0.728	0.7139	0.9338	codex2	roi
229	1915	128	24	2360	0	0	0.9051	0.9373	0.6415	0.9876	0.7508	0.728	0.7139	0.9338	codex2	roi_incNoCall
27	69	18	3	117	0	0	0.9	0.7931	0.6	0.9583	0.72	0.6221	0.5955	0.8205	codex2	gene
27	69	18	3	117	0	0	0.9	0.7931	0.6	0.9583	0.72	0.6221	0.5955	0.8205	codex2	whole_strategy
