## Supplementary material for "Benchmark of tools for CNV detection from NGS panel data in a genetic diagnostics context": Supplemetal File 10

### Sheet: ICR96
TP	TN	FP	FN	total	no_calls	no_call_rate	sensitivity	specificity	PPV	NPV	F1	MCC	kappa	accuracy	algorithm	level
286	28473	106	10	28875	1293	4.4779	0.9662	0.9963	0.7296	0.9996	0.8314	0.8378	0.8301	0.996	decon	roi
63	1703	49	5	1820	85	4.6703	0.9265	0.972	0.5625	0.9971	0.7	0.7091	0.6851	0.9703	decon	gene
64	1630	122	4	1820	85	4.6703	0.9412	0.9304	0.3441	0.9976	0.5039	0.5457	0.4755	0.9308	decon	whole_strategy
284	28236	343	12	28875	540	1.8701	0.9595	0.988	0.453	0.9996	0.6154	0.6548	0.6098	0.9877	panelcn	roi
68	1646	106	0	1820	257	14.1209	1	0.9395	0.3908	1	0.562	0.6059	0.5374	0.9418	panelcn	gene
68	1500	252	0	1820	257	14.1209	1	0.8562	0.2125	1	0.3505	0.4265	0.3077	0.8615	panelcn	whole_strategy
283	28068	511	13	28875	3817	13.219	0.9561	0.9821	0.3564	0.9995	0.5193	0.5779	0.5132	0.9819	convading	roi
66	1650	102	2	1820	1164	63.956	0.9706	0.9418	0.3929	0.9988	0.5593	0.5978	0.5349	0.9429	convading	gene
67	646	1106	1	1820	1164	63.956	0.9853	0.3687	0.0571	0.9985	0.108	0.1403	0.0403	0.3918	convading	whole_strategy
283	28507	72	13	28875	1	0.0035	0.9561	0.9975	0.7972	0.9995	0.8694	0.8716	0.8699	0.9971	exomedepth	roi
62	1729	23	6	1820	1	0.0549	0.9118	0.9869	0.7294	0.9965	0.8105	0.8077	0.8027	0.9841	exomedepth	gene
62	1729	23	6	1820	1	0.0549	0.9118	0.9869	0.7294	0.9965	0.8105	0.8077	0.8027	0.9841	exomedepth	whole_strategy
275	28503	76	21	28875	0	0	0.9291	0.9973	0.7835	0.9993	0.8501	0.8515	0.8466	0.9966	codex2	roi
63	1741	11	5	1820	0	0	0.9265	0.9937	0.8514	0.9971	0.8873	0.8836	0.8826	0.9912	codex2	gene
63	1741	11	5	1820	0	0	0.9265	0.9937	0.8514	0.9971	0.8873	0.8836	0.8826	0.9912	codex2	whole_strategy

### Sheet: panelcnDataset
TP	TN	FP	FN	total	no_calls	no_call_rate	sensitivity	specificity	PPV	NPV	F1	MCC	kappa	accuracy	algorithm	level
317	9442	44	5	9808	391	3.9865	0.9845	0.9954	0.8781	0.9995	0.9283	0.9273	0.9256	0.995	decon	roi
41	407	9	0	457	320	70.0219	1	0.9784	0.82	1	0.9011	0.8957	0.8902	0.9803	decon	gene
41	397	19	0	457	320	70.0219	1	0.9543	0.6833	1	0.8119	0.8075	0.7893	0.9584	decon	whole_strategy
304	9438	48	18	9808	84	0.8564	0.9441	0.9949	0.8636	0.9981	0.9021	0.8996	0.899	0.9933	panelcn	roi
41	403	13	0	457	31	6.7834	1	0.9688	0.7593	1	0.8632	0.8576	0.8479	0.9716	panelcn	gene
41	380	36	0	457	31	6.7834	1	0.9135	0.5325	1	0.6949	0.6974	0.6543	0.9212	panelcn	whole_strategy
316	9367	119	6	9808	1309	13.3462	0.9814	0.9875	0.7264	0.9994	0.8349	0.8386	0.829	0.9873	convading	roi
40	405	11	1	457	431	94.3107	0.9756	0.9736	0.7843	0.9975	0.8696	0.8615	0.8549	0.9737	convading	gene
40	141	275	1	457	431	94.3107	0.9756	0.3389	0.127	0.993	0.2247	0.1942	0.0785	0.3961	convading	whole_strategy
317	9442	44	5	9808	0	0	0.9845	0.9954	0.8781	0.9995	0.9283	0.9273	0.9256	0.995	exomedepth	roi
41	407	9	0	457	0	0	1	0.9784	0.82	1	0.9011	0.8957	0.8902	0.9803	exomedepth	gene
41	407	9	0	457	0	0	1	0.9784	0.82	1	0.9011	0.8957	0.8902	0.9803	exomedepth	whole_strategy
142	9423	63	180	9808	0	0	0.441	0.9934	0.6927	0.9813	0.5389	0.541	0.5263	0.9752	codex2	roi
37	414	2	4	457	0	0	0.9024	0.9952	0.9487	0.9904	0.925	0.9182	0.918	0.9869	codex2	gene
37	414	2	4	457	0	0	0.9024	0.9952	0.9487	0.9904	0.925	0.9182	0.918	0.9869	codex2	whole_strategy

### Sheet: In-house MiSeq
TP	TN	FP	FN	total	no_calls	no_call_rate	sensitivity	specificity	PPV	NPV	F1	MCC	kappa	accuracy	algorithm	level
486	4189	59	36	4770	519	10.8805	0.931	0.9861	0.8917	0.9915	0.911	0.9	0.8998	0.9801	decon	roi
60	169	3	4	236	61	25.8475	0.9375	0.9826	0.9524	0.9769	0.9449	0.9246	0.9245	0.9703	decon	gene
62	133	39	2	236	61	25.8475	0.9688	0.7733	0.6139	0.9852	0.7515	0.6667	0.6281	0.8263	decon	whole_strategy
349	4162	86	173	4770	327	6.8553	0.6686	0.9798	0.8023	0.9601	0.7294	0.7031	0.6995	0.9457	panelcn	roi
55	151	21	9	236	70	29.661	0.8594	0.8779	0.7237	0.9438	0.7857	0.7015	0.6963	0.8729	panelcn	gene
64	123	49	0	236	70	29.661	1	0.7151	0.5664	1	0.7232	0.6364	0.5766	0.7924	panelcn	whole_strategy
513	4076	173	8	4770	3254	68.218	0.9846	0.9593	0.7478	0.998	0.85	0.8391	0.829	0.9621	convading	roi
64	152	20	0	236	233	98.7288	1	0.8837	0.7619	1	0.8649	0.8206	0.8049	0.9153	convading	gene
64	3	169	0	236	233	98.7288	1	0.0174	0.2747	1	0.431	0.0692	0.0095	0.2839	convading	whole_strategy
440	4232	16	82	4770	0	0	0.8429	0.9962	0.9649	0.981	0.8998	0.8909	0.8887	0.9795	exomedepth	roi
55	171	1	9	236	0	0	0.8594	0.9942	0.9821	0.95	0.9167	0.892	0.8884	0.9576	exomedepth	gene
55	171	1	9	236	0	0	0.8594	0.9942	0.9821	0.95	0.9167	0.892	0.8884	0.9576	exomedepth	whole_strategy
483	4128	120	39	4770	0	0	0.9253	0.9718	0.801	0.9906	0.8587	0.8427	0.84	0.9667	codex2	roi
59	162	10	5	236	0	0	0.9219	0.9419	0.8551	0.9701	0.8872	0.8442	0.843	0.9364	codex2	gene
59	162	10	5	236	0	0	0.9219	0.9419	0.8551	0.9701	0.8872	0.8442	0.843	0.9364	codex2	whole_strategy

### Sheet: In-house HiSeq
TP	TN	FP	FN	total	no_calls	no_call_rate	sensitivity	specificity	PPV	NPV	F1	MCC	kappa	accuracy	algorithm	level
351	4197	61	44	4653	542	11.6484	0.8886	0.9857	0.8519	0.9896	0.8699	0.8578	0.8573	0.9774	decon	roi
56	175	3	2	236	35	14.8305	0.9655	0.9831	0.9492	0.9887	0.9573	0.9432	0.9431	0.9788	decon	gene
57	155	23	1	236	35	14.8305	0.9828	0.8708	0.7125	0.9936	0.8261	0.7763	0.7568	0.8983	decon	whole_strategy
223	4188	70	172	4653	461	9.9076	0.5646	0.9836	0.7611	0.9606	0.6483	0.6289	0.6209	0.948	panelcn	roi
47	158	20	11	236	59	25	0.8103	0.8876	0.7015	0.9349	0.752	0.6665	0.6632	0.8686	panelcn	gene
58	138	40	0	236	59	25	1	0.7753	0.5918	1	0.7436	0.6774	0.629	0.8305	panelcn	whole_strategy
382	3994	265	12	4653	2382	51.1928	0.9695	0.9378	0.5904	0.997	0.7339	0.7301	0.7028	0.9405	convading	roi
58	161	17	0	236	230	97.4576	1	0.9045	0.7733	1	0.8722	0.8363	0.8232	0.928	convading	gene
58	5	173	0	236	230	97.4576	1	0.0281	0.2511	1	0.4014	0.084	0.0139	0.2669	convading	whole_strategy
314	4237	21	81	4653	0	0	0.7949	0.9951	0.9373	0.9812	0.8603	0.8519	0.8486	0.9781	exomedepth	roi
52	175	3	6	236	0	0	0.8966	0.9831	0.9455	0.9669	0.9204	0.8959	0.8954	0.9619	exomedepth	gene
52	175	3	6	236	0	0	0.8966	0.9831	0.9455	0.9669	0.9204	0.8959	0.8954	0.9619	exomedepth	whole_strategy
324	4195	80	54	4653	0	0	0.8571	0.9813	0.802	0.9873	0.8286	0.8135	0.8129	0.9712	codex2	roi
54	172	6	4	236	0	0	0.931	0.9663	0.9	0.9773	0.9153	0.8872	0.8869	0.9576	codex2	gene
54	172	6	4	236	0	0	0.931	0.9663	0.9	0.9773	0.9153	0.8872	0.8869	0.9576	codex2	whole_strategy
