## Supplementary material for "Benchmark of tools for CNV detection from NGS panel data in a genetic diagnostics context": Supplemetal File 9

### Sheet: CODEX2
	Default	ICR96 opt	panelcnDataset opt	In-house MiSeq opt	In-house HiSeq opt
cov_thresh_down	60	60	53.0648	110.885	11.6652
cov_thresh_up	4000	7766.49	7766.49	4000	4000
length_thresh_down	20	20	21.8807	20	20
length_thresh_up	2000	2000	639.551	2000	639.551
mapp_thresh	0.9	0.9	0.9	1	0.85
gc_thresh_down	20	25.4163	25.4163	20	20
gc_thresh_up	80	91.2395	91.2395	80	80
sample_reads_median_limit	50	50	50	50	50
cn_del_factor	1.7	1.84084	1.84084	1.72728	1.7
cn_dup_factor	2.3	2.35819	2.02987	2.60608	2.15174

### Sheet: CoNVaDING
	Default	ICR96 opt	panelcnDataset opt	In-house MiSeq opt	In-house HiSeq opt
regionThreshold	20	20	20	20	20
ratioCutOffLow	0.65	0.638896	0.596343	0.65	0.739672
ratioCutOffHigh	1.4	1.18322	1.4	1.08776	1.08776
zScoreCutOffLow	-3	-3	-3	-3	-3
zScoreCutOffHigh	3	1.55185	6.83852	3	1.55185
sampleRatioScore	0.09	0.09	0.09	0.09	0.09
percentageLessReliableTargets	20	20	20	20	20

### Sheet: DECoN
	Default	ICR96 opt	panelcnDataset opt	In-house MiSeq opt	In-house HiSeq opt
mincorr	0.98	0.975	0.98	0.95	0.9
mincov	100	144.544	100	10	25.1189
transProb	0.01	0.0251189	0.001	0.158489	0.0630957

### Sheet: ExomeDepth
	Default	ICR96 opt	panelcnDataset opt	In-house MiSeq opt	In-house HiSeq opt
phi.bins	1	1	1	1	1
transition.probability	0.0001	0.0251189	1e-06	0.01	0.1
expected.CNV.length	50000	177828	177828	31622.8	177828

### Sheet: panelcn.MOPS
	Default	ICR96 opt	panelcnDataset opt	In-house MiSeq opt	In-house HiSeq opt
CN0	0.025	0.025	0.025	0.025	0.025
CN1	0.57	0.602958	0.455224	0.713715	0.589552
CN3	1.46	1.51631	1.93918	1.43807	1.57479
CN4	2	2.82843	2.82843	2	2.82843
sizeFactor	quant	quant	quant	mean	median
norm	1	1	1	1	1
normType	quant	quant	quant	quant	quant
qu	0.25	0.125	0.0883883	0.164938	0.25
quSizeFactor	0.75	0.732936	0.604446	0.75	0.75
priorImpact	1	100	1	0	1
minMedianRC	30	42.1535	30	116.942	164.317
maxControls	25	25	25	25	25
