## Supplementary material for "Benchmark of tools for CNV detection from NGS panel data in a genetic diagnostics context": Supplemetal File 2

1	10385470	10385472	KIF1B
1	11046854	11046856	rs9430161
1	14096820	14096822	PRDM2
1	14804873	14804875	rs7555566
1	17345375	17345454	SDHB
1	17349102	17349226	SDHB
1	17350467	17350570	SDHB
1	17354243	17354361	SDHB
1	17355094	17355232	SDHB
1	17359554	17359641	SDHB
1	17371255	17371384	SDHB
1	17380442	17380515	SDHB
1	17722362	17722364	PADI6
1	45794977	45795110	MUTYH
1	45796187	45796230	MUTYH
1	45796853	45797007	MUTYH
1	45797091	45797229	MUTYH
1	45797332	45797522	MUTYH
1	45797694	45797759	MUTYH
1	45797837	45797983	MUTYH
1	45798062	45798161	MUTYH
1	45798245	45798360	MUTYH
1	45798434	45798507	MUTYH
1	45798589	45798632	MUTYH
1	45798768	45798843	MUTYH
1	45798956	45798997	MUTYH
1	45799084	45799276	MUTYH
1	45800062	45800184	MUTYH
1	45805890	45805927	MUTYH
1	121280612	121280614	EMBP1
1	150860470	150860472	rs7412746
1	161284195	161284216	SDHC
1	161293403	161293461	SDHC
1	161298185	161298288	SDHC
1	161310383	161310446	SDHC
1	161326466	161326631	SDHC
1	161332118	161332224	SDHC
1	193091330	193091462	CDC73
1	193094241	193094348	CDC73
1	193099303	193099374	CDC73
1	193104520	193104584	CDC73
1	193104666	193104720	CDC73
1	193107214	193107304	CDC73
1	193110979	193111197	CDC73
1	193116996	193117096	CDC73
1	193119433	193119513	CDC73
1	193121509	193121575	CDC73
1	193172924	193172983	CDC73
1	193181194	193181231	CDC73
1	193181519	193181608	CDC73
1	193202122	193202285	CDC73
1	193205385	193205487	CDC73
1	193218859	193219002	CDC73
1	193219805	193219843	CDC73
1	200007431	200007433	NR5A2
1	222045445	222045447	rs6691170
1	222164947	222164949	rs6687758
1	228997834	228997836	rs801114
1	241661127	241661271	FH
1	241663736	241663891	FH
1	241665742	241665871	FH
1	241667341	241667546	FH
1	241669302	241669469	FH
1	241671902	241672086	FH
1	241675266	241675444	FH
1	241676902	241677014	FH
1	241680481	241680617	FH
1	241682890	241683023	FH
2	8178734	8178736	LINC00299
2	15729819	15729821	rs3755132
2	15782470	15782472	rs807624
2	29416089	29416789	ALK
2	29419635	29419727	ALK
2	29420407	29420543	ALK
2	29430036	29430139	ALK
2	29432651	29432745	ALK
2	29436849	29436948	ALK
2	29443571	29443702	ALK
2	29445209	29445275	ALK
2	29445382	29445474	ALK
2	29446207	29446395	ALK
2	29448326	29448432	ALK
2	29449787	29449941	ALK
2	29450439	29450539	ALK
2	29451749	29451933	ALK
2	29455169	29455315	ALK
2	29456430	29456563	ALK
2	29462545	29462697	ALK
2	29473970	29474134	ALK
2	29497964	29498094	ALK
2	29498267	29498363	ALK
2	29519753	29519924	ALK
2	29541169	29541271	ALK
2	29543616	29543749	ALK
2	29551215	29551348	ALK
2	29606597	29606726	ALK
2	29754780	29754983	ALK
2	29917715	29917881	ALK
2	29940443	29940564	ALK
2	30142858	30143526	ALK
2	43553948	43553950	THADA
2	46537603	46537605	EPAS1
2	47596644	47596721	EPCAM
2	47600601	47600710	EPCAM
2	47600946	47601188	EPCAM
2	47602372	47602439	EPCAM
2	47604152	47604217	EPCAM
2	47606091	47606194	EPCAM
2	47606907	47607109	EPCAM
2	47612304	47612350	EPCAM
2	47613710	47613753	EPCAM
2	47630330	47630542	MSH2
2	47635539	47635695	MSH2
2	47637232	47637512	MSH2
2	47639552	47639700	MSH2
2	47641407	47641558	MSH2
2	47643434	47643569	MSH2
2	47656880	47657081	MSH2
2	47672686	47672797	MSH2
2	47690169	47690294	MSH2
2	47693796	47693948	MSH2
2	47698103	47698202	MSH2
2	47702163	47702410	MSH2
2	47703505	47703711	MSH2
2	47705410	47705659	MSH2
2	47707834	47708011	MSH2
2	47709917	47710089	MSH2
2	48010372	48010633	MSH6
2	48018065	48018263	MSH6
2	48023032	48023203	MSH6
2	48025749	48028295	MSH6
2	48030558	48030825	MSH6
2	48032048	48032167	MSH6
2	48032756	48032847	MSH6
2	48033342	48033498	MSH6
2	48033590	48033791	MSH6
2	48033917	48034000	MSH6
2	58386899	58386936	FANCL
2	58387242	58387315	FANCL
2	58388656	58388774	FANCL
2	58390000	58390083	FANCL
2	58390163	58390210	FANCL
2	58390568	58390653	FANCL
2	58392858	58393010	FANCL
2	58425713	58425798	FANCL
2	58431264	58431362	FANCL
2	58449076	58449178	FANCL
2	58453862	58453920	FANCL
2	58456948	58457010	FANCL
2	58459188	58459248	FANCL
2	58468352	58468449	FANCL
2	61066665	61066667	rs1432295
2	63131730	63131732	EHBP1
2	67241173	67241175	rs6734275
2	85794296	85794298	VAMP8
2	96919545	96919854	TMEM127
2	96920570	96920736	TMEM127
2	96930875	96931120	TMEM127
2	111797457	111797459	ACOXL
2	128015171	128015304	ERCC3
2	128016871	128017025	ERCC3
2	128018803	128018923	ERCC3
2	128028911	128029030	ERCC3
2	128030440	128030538	ERCC3
2	128036748	128036952	ERCC3
2	128038022	128038208	ERCC3
2	128044278	128044594	ERCC3
2	128046235	128046441	ERCC3
2	128046912	128047078	ERCC3
2	128047264	128047401	ERCC3
2	128047799	128047850	ERCC3
2	128050185	128050423	ERCC3
2	128051088	128051295	ERCC3
2	128051629	128051658	ERCC3
2	173311552	173311554	ITGA6
2	177042632	177042634	HOXD-AS1
2	190656535	190656668	PMS1
2	190660494	190660678	PMS1
2	190670377	190670481	PMS1
2	190682742	190682907	PMS1
2	190708689	190708807	PMS1
2	190717380	190717504	PMS1
2	190718664	190718809	PMS1
2	190718964	190719855	PMS1
2	190728468	190728955	PMS1
2	190732524	190732656	PMS1
2	190738221	190738383	PMS1
2	190741997	190742163	PMS1
2	202162810	202162812	ALS2CR12
2	213296862	213296864	ERBB4
2	215593388	215593744	BARD1
2	215595123	215595244	BARD1
2	215609779	215609895	BARD1
2	215610434	215610590	BARD1
2	215617159	215617291	BARD1
2	215632194	215632390	BARD1
2	215633944	215634048	BARD1
2	215635793	215635795	BARD1
2	215645272	215646245	BARD1
2	215657009	215657181	BARD1
2	215661773	215661853	BARD1
2	215672545	215672547	BARD1
2	215674124	215674305	BARD1
2	217905831	217905833	rs13387042
2	218310339	218310341	DIRC3
2	223845941	223845943	rs7584993
2	231091222	231091224	SP140
2	232879637	232879690	DIS3L2
2	232880223	232880382	DIS3L2
2	232888986	232889041	DIS3L2
2	232894688	232894791	DIS3L2
2	232952196	232952432	DIS3L2
2	232995328	232995430	DIS3L2
2	233001181	233001430	DIS3L2
2	233028168	233028343	DIS3L2
2	233075035	233075116	DIS3L2
2	233103242	233103356	DIS3L2
2	233113948	233114057	DIS3L2
2	233127916	233128151	DIS3L2
2	233164749	233164830	DIS3L2
2	233194522	233194707	DIS3L2
2	233195399	233195487	DIS3L2
2	233198549	233198698	DIS3L2
2	233199078	233199210	DIS3L2
2	233199340	233199446	DIS3L2
2	233200482	233200585	DIS3L2
2	233201178	233201341	DIS3L2
2	238387227	238387229	rs7584330
2	238443225	238443227	MLPH
2	242371100	242371102	FARP2
3	10070341	10070406	FANCD2
3	10074515	10074657	FANCD2
3	10076152	10076221	FANCD2
3	10076378	10076483	FANCD2
3	10076856	10076918	FANCD2
3	10077970	10078024	FANCD2
3	10080962	10081042	FANCD2
3	10081404	10081530	FANCD2
3	10083306	10083395	FANCD2
3	10084242	10084348	FANCD2
3	10084733	10084835	FANCD2
3	10085167	10085277	FANCD2
3	10085512	10085549	FANCD2
3	10088263	10088408	FANCD2
3	10089600	10089736	FANCD2
3	10091057	10091190	FANCD2
3	10094070	10094182	FANCD2
3	10101977	10102088	FANCD2
3	10103834	10103896	FANCD2
3	10105475	10105596	FANCD2
3	10106039	10106114	FANCD2
3	10106412	10106560	FANCD2
3	10107077	10107179	FANCD2
3	10107547	10107664	FANCD2
3	10108892	10109002	FANCD2
3	10114554	10114666	FANCD2
3	10114936	10115047	FANCD2
3	10116213	10116358	FANCD2
3	10119764	10119882	FANCD2
3	10122783	10122913	FANCD2
3	10123029	10123149	FANCD2
3	10127495	10127607	FANCD2
3	10128817	10128949	FANCD2
3	10130132	10130227	FANCD2
3	10130511	10130635	FANCD2
3	10131975	10132070	FANCD2
3	10133864	10133937	FANCD2
3	10134968	10135008	FANCD2
3	10135972	10136048	FANCD2
3	10136883	10136959	FANCD2
3	10138009	10138157	FANCD2
3	10140403	10140635	FANCD2
3	10183531	10183872	VHL
3	10188197	10188321	VHL
3	10191470	10191650	VHL
3	14187440	14187660	XPC
3	14188789	14188880	XPC
3	14189407	14189502	XPC
3	14190061	14190232	XPC
3	14190313	14190449	XPC
3	14193834	14193917	XPC
3	14197834	14197996	XPC
3	14199510	14200393	XPC
3	14201240	14201331	XPC
3	14206312	14206434	XPC
3	14206927	14207086	XPC
3	14208668	14208754	XPC
3	14209756	14209881	XPC
3	14211937	14212051	XPC
3	14214366	14214563	XPC
3	14219965	14220069	XPC
3	17077267	17077269	PLCL2
3	27416012	27416014	SLC4A7
3	37035038	37035155	MLH1
3	37038109	37038201	MLH1
3	37042445	37042545	MLH1
3	37045891	37045966	MLH1
3	37048481	37048555	MLH1
3	37050304	37050397	MLH1
3	37053310	37053354	MLH1
3	37053501	37053591	MLH1
3	37055922	37056036	MLH1
3	37058996	37059091	MLH1
3	37061800	37061955	MLH1
3	37067127	37067499	MLH1
3	37070274	37070424	MLH1
3	37081676	37081786	MLH1
3	37083758	37083823	MLH1
3	37089009	37089175	MLH1
3	37090007	37090101	MLH1
3	37090394	37090509	MLH1
3	37091976	37092145	MLH1
3	37627111	37627113	ITGA9
3	41925397	41925399	ULK4
3	52436303	52436438	BAP1
3	52436617	52436691	BAP1
3	52436794	52436888	BAP1
3	52437153	52437315	BAP1
3	52437431	52437911	BAP1
3	52438468	52438603	BAP1
3	52439125	52439311	BAP1
3	52439780	52439929	BAP1
3	52440268	52440393	BAP1
3	52440844	52440924	BAP1
3	52441189	52441333	BAP1
3	52441414	52441477	BAP1
3	52441973	52442094	BAP1
3	52442489	52442623	BAP1
3	52443569	52443625	BAP1
3	52443729	52443760	BAP1
3	52443857	52443895	BAP1
3	70014090	70014092	MITF
3	87110673	87110675	rs2660753
3	87152168	87152170	rs9284813
3	87173323	87173325	rs17181170
3	114362763	114362765	ZBTB20
3	128038372	128038374	EEFSEC
3	128199861	128200162	GATA2
3	128200661	128200788	GATA2
3	128202702	128202849	GATA2
3	128204569	128205212	GATA2
3	128205645	128205875	GATA2
3	141102832	141102834	ZBTB38
3	151899703	151899705	rs161792
3	169082632	169082634	MECOM
3	169492100	169492102	MYNN
3	170130101	170130103	rs10936632
3	189356260	189356262	TP63
3	189383182	189383184	TP63
3	189401775	189401777	TP63
3	189645932	189645934	rs710521
3	194858373	194858375	XXYLT1
4	1734238	1734240	TACC3
4	27162477	27162479	rs11940551
4	41747823	41748340	PHOX2B
4	41749365	41749554	PHOX2B
4	41750386	41750628	PHOX2B
4	55524181	55524249	KIT
4	55561677	55561948	KIT
4	55564449	55564732	KIT
4	55565795	55565933	KIT
4	55569889	55570059	KIT
4	55573263	55573454	KIT
4	55575589	55575706	KIT
4	55589749	55589865	KIT
4	55592022	55592217	KIT
4	55593383	55593491	KIT
4	55593581	55593709	KIT
4	55593988	55594094	KIT
4	55594176	55594288	KIT
4	55595500	55595652	KIT
4	55597493	55597586	KIT
4	55598036	55598165	KIT
4	55599235	55599359	KIT
4	55602663	55602776	KIT
4	55602886	55602987	KIT
4	55603340	55603447	KIT
4	55604594	55604724	KIT
4	84374479	84374481	HELQ
4	95514608	95514610	PDLIM5
4	95562876	95562878	PDLIM5
4	100239318	100239320	ADH1B
4	100341860	100341862	ADH7
4	106061533	106061535	rs7679673
5	1279789	1279791	TERT
5	1280027	1280029	TERT
5	1286515	1286517	TERT
5	1288546	1288548	TERT
5	1308551	1308553	rs4635969
5	1315659	1315661	rs4975616
5	1322086	1322088	CLPTM1L
5	1342713	1342715	CLPTM1L
5	1895828	1895830	rs12653946
5	39394988	39394990	DAB2
5	40791883	40791885	PRKAA1
5	44365544	44365546	FGF10
5	44662514	44662516	rs4415084
5	56031883	56031885	rs889312
5	58407770	58407772	PDE4D
5	88416353	88416355	rs9293511
5	91893791	91893793	rs1027643
5	112073573	112073634	APC
5	112090587	112090723	APC
5	112102022	112102108	APC
5	112102885	112103088	APC
5	112111325	112111435	APC
5	112116486	112116601	APC
5	112128142	112128227	APC
5	112136975	112137081	APC
5	112151191	112151291	APC
5	112154662	112155042	APC
5	112157592	112157689	APC
5	112162804	112162945	APC
5	112163625	112163704	APC
5	112164552	112164670	APC
5	112170647	112170863	APC
5	112173249	112179824	APC
5	131995963	131995965	IL13
5	141681787	141681789	rs4624820
5	148904091	148904093	CSNK1A1
5	176560914	176560965	NSD1
5	176562104	176563032	NSD1
5	176618884	176619021	NSD1
5	176631120	176631294	NSD1
5	176636636	176639197	NSD1
5	176662821	176662947	NSD1
5	176665237	176665509	NSD1
5	176666756	176666867	NSD1
5	176671195	176671272	NSD1
5	176673678	176673798	NSD1
5	176675181	176675326	NSD1
5	176678730	176678855	NSD1
5	176683951	176684153	NSD1
5	176686989	176687170	NSD1
5	176694562	176694720	NSD1
5	176696602	176696809	NSD1
5	176700672	176700786	NSD1
5	176707565	176707836	NSD1
5	176709465	176709583	NSD1
5	176710787	176710930	NSD1
5	176715819	176715927	NSD1
5	176718954	176719160	NSD1
5	176720832	176722461	NSD1
6	411063	411065	IRF4
6	475488	475490	rs12210050
6	22125963	22125965	rs4712653
6	22140003	22140005	rs6939340
6	28776116	28776118	rs4324798
6	29611430	29611432	rs29232
6	29670260	29670262	rs3129055
6	29906690	29906692	rs2860580
6	29918098	29918100	rs2517713
6	31074029	31074031	rs6457327
6	31118510	31118512	CCHCR1
6	31263750	31263752	rs2894207
6	31366594	31366596	rs2596542
6	31446795	31446797	rs2248462
6	31620519	31620521	APOM
6	32109978	32109980	rs204999
6	32384720	32384722	rs9268542
6	32428284	32428286	HLA-DRB9
6	32433166	32433168	HLA-DRB9
6	32572250	32572252	rs2858870
6	32578081	32578083	rs674313
6	32592736	32592738	rs28421666
6	32664457	32664459	rs2647012
6	32665419	32665421	rs10484561
6	32678998	32679000	rs9275572
6	33542537	33542539	BAK1
6	35420322	35420571	FANCE
6	35423523	35424131	FANCE
6	35425332	35425378	FANCE
6	35425692	35425762	FANCE
6	35426073	35426218	FANCE
6	35427107	35427232	FANCE
6	35427458	35427538	FANCE
6	35428328	35428396	FANCE
6	35430565	35430692	FANCE
6	35434020	35434123	FANCE
6	36622899	36622901	PI16
6	40802260	40802262	rs10484761
6	79424432	79424434	rs9352613
6	117210051	117210053	RFX6
6	127600629	127600631	RNF146
6	149608873	149608875	TAB2
6	151948365	151948367	rs2046210
6	153344530	153344532	RGS17
6	160581373	160581375	rs651164
6	160833663	160833665	SLC22A3
6	160840251	160840253	SLC22A3
7	6013029	6013174	PMS2
7	6017218	6017389	PMS2
7	6018226	6018328	PMS2
7	6022454	6022623	PMS2
7	6026389	6027252	PMS2
7	6029430	6029587	PMS2
7	6031603	6031689	PMS2
7	6035164	6035265	PMS2
7	6036956	6037055	PMS2
7	6038738	6038907	PMS2
7	6042083	6042268	PMS2
7	6043320	6043424	PMS2
7	6043602	6043690	PMS2
7	6045522	6045663	PMS2
7	6048627	6048651	PMS2
7	21938239	21938241	DNAH11
7	50466303	50466305	IKZF1
7	50470603	50470605	IKZF1
7	55086970	55087059	EGFR
7	55209978	55210131	EGFR
7	55210997	55211182	EGFR
7	55214298	55214434	EGFR
7	55218986	55219056	EGFR
7	55220238	55220358	EGFR
7	55221703	55221846	EGFR
7	55223522	55223640	EGFR
7	55224225	55224353	EGFR
7	55224451	55224526	EGFR
7	55225355	55225447	EGFR
7	55227831	55228032	EGFR
7	55229191	55229325	EGFR
7	55231425	55231517	EGFR
7	55232972	55233131	EGFR
7	55238867	55238907	EGFR
7	55240675	55240818	EGFR
7	55241613	55241737	EGFR
7	55242414	55242514	EGFR
7	55248985	55249172	EGFR
7	55259411	55259568	EGFR
7	55260458	55260535	EGFR
7	55266409	55266557	EGFR
7	55268008	55268107	EGFR
7	55268880	55269049	EGFR
7	55269427	55269476	EGFR
7	55270209	55270319	EGFR
7	55272948	55273311	EGFR
7	66453357	66453487	SBDS
7	66456123	66456289	SBDS
7	66458203	66458405	SBDS
7	66459198	66459329	SBDS
7	66460276	66460405	SBDS
7	86983714	86983716	CROT
7	97816326	97816328	LMTK2
7	116339138	116340339	MET
7	116371721	116371914	MET
7	116380003	116380139	MET
7	116380905	116381080	MET
7	116395408	116395570	MET
7	116397490	116397594	MET
7	116397691	116397829	MET
7	116398512	116398675	MET
7	116399390	116399545	MET
7	116403103	116403323	MET
7	116409698	116409846	MET
7	116411551	116411709	MET
7	116411902	116412044	MET
7	116414934	116415166	MET
7	116417442	116417524	MET
7	116418829	116419012	MET
7	116422041	116422152	MET
7	116423357	116423524	MET
7	116435708	116435846	MET
7	116435940	116436179	MET
7	148504737	148504799	EZH2
7	148506162	148506248	EZH2
7	148506401	148506483	EZH2
7	148507424	148507507	EZH2
7	148508716	148508813	EZH2
7	148511050	148511230	EZH2
7	148512005	148512132	EZH2
7	148512597	148512639	EZH2
7	148513775	148513871	EZH2
7	148514313	148514484	EZH2
7	148514968	148515210	EZH2
7	148516687	148516780	EZH2
7	148523545	148523725	EZH2
7	148524255	148524359	EZH2
7	148525831	148525973	EZH2
7	148526819	148526941	EZH2
7	148529725	148529843	EZH2
7	148543561	148543691	EZH2
7	148544273	148544391	EZH2
8	18272880	18272882	rs1495741
8	23526462	23526464	rs1512268
8	30915963	30916060	WRN
8	30916668	30916782	WRN
8	30921804	30921951	WRN
8	30922430	30922580	WRN
8	30924548	30924699	WRN
8	30925773	30925844	WRN
8	30933688	30933804	WRN
8	30938382	30938813	WRN
8	30941214	30941296	WRN
8	30942681	30942763	WRN
8	30945291	30945437	WRN
8	30946405	30946482	WRN
8	30947980	30948049	WRN
8	30948349	30948459	WRN
8	30949345	30949415	WRN
8	30954283	30954367	WRN
8	30958364	30958472	WRN
8	30969130	30969316	WRN
8	30973869	30974045	WRN
8	30977758	30977941	WRN
8	30982037	30982140	WRN
8	30982423	30982517	WRN
8	30989880	30990023	WRN
8	30998945	30999117	WRN
8	30999196	30999292	WRN
8	31000141	31000218	WRN
8	31001065	31001140	WRN
8	31004568	31004645	WRN
8	31004879	31004993	WRN
8	31007856	31007972	WRN
8	31012139	31012272	WRN
8	31014883	31015047	WRN
8	31024537	31024747	WRN
8	31030510	31030619	WRN
8	32432368	32432370	NRG1
8	71012810	71012812	rs1106334
8	90947809	90947841	NBN
8	90949253	90949304	NBN
8	90955480	90955595	NBN
8	90958367	90958524	NBN
8	90960051	90960121	NBN
8	90965471	90965920	NBN
8	90967510	90967784	NBN
8	90970952	90971083	NBN
8	90976637	90976736	NBN
8	90982591	90982786	NBN
8	90983400	90983519	NBN
8	90990447	90990552	NBN
8	90992961	90993122	NBN
8	90993602	90993752	NBN
8	90994949	90995084	NBN
8	90996752	90996790	NBN
8	117630682	117630684	rs16892766
8	118811950	118812137	EXT1
8	118816960	118817133	EXT1
8	118819455	118819617	EXT1
8	118825110	118825201	EXT1
8	118830673	118830770	EXT1
8	118831914	118832034	EXT1
8	118834703	118834837	EXT1
8	118842468	118842589	EXT1
8	118847682	118847791	EXT1
8	118849346	118849441	EXT1
8	119122323	119123286	EXT1
8	128093296	128093298	rs1016343
8	128103936	128103938	rs1456315
8	128124915	128124917	rs16901979
8	128192980	128192982	rs2456449
8	128320345	128320347	rs16902094
8	128323180	128323182	rs445114
8	128355617	128355619	rs13281615
8	128387851	128387853	rs1562430
8	128407442	128407444	rs10505477
8	128413304	128413306	rs6983267
8	128424791	128424793	rs7014346
8	128485037	128485039	rs1447295
8	128517572	128517574	rs4242382
8	128518553	128518555	rs4242384
8	128539359	128539361	rs7837688
8	128718067	128718069	rs9642880
8	129192270	129192272	rs2019960
8	129543948	129543950	rs10088218
8	130491751	130491753	CCDC26
8	130685456	130685458	CCDC26
8	143761930	143761932	JRK
8	145736813	145736939	RECQL4
8	145737063	145737173	RECQL4
8	145737293	145737451	RECQL4
8	145737526	145737708	RECQL4
8	145737774	145737945	RECQL4
8	145738024	145738155	RECQL4
8	145738229	145738522	RECQL4
8	145738600	145738865	RECQL4
8	145738954	145739097	RECQL4
8	145739311	145739492	RECQL4
8	145739572	145739747	RECQL4
8	145739825	145739910	RECQL4
8	145740319	145740457	RECQL4
8	145740533	145740627	RECQL4
8	145740709	145740842	RECQL4
8	145741147	145741275	RECQL4
8	145741371	145742149	RECQL4
8	145742433	145742575	RECQL4
8	145742797	145742893	RECQL4
8	145742985	145743020	RECQL4
8	145743084	145743169	RECQL4
9	845515	845517	DMRT1
9	863634	863636	DMRT1
9	5070830	5070832	JAK2
9	16915020	16915022	rs3814113
9	21816527	21816529	MTAP
9	21968227	21968242	CDKN2A
9	21970900	21971208	CDKN2A
9	21974676	21974827	CDKN2A
9	21994137	21994331	CDKN2A
9	22033365	22033367	CDKN2B-AS1
9	22043925	22043927	CDKN2B-AS1
9	22062133	22062135	CDKN2B-AS1
9	22068651	22068653	CDKN2B-AS1
9	35074104	35074214	FANCG
9	35074367	35074492	FANCG
9	35074923	35075080	FANCG
9	35075275	35075323	FANCG
9	35075461	35075752	FANCG
9	35075958	35076026	FANCG
9	35076428	35076581	FANCG
9	35076720	35076868	FANCG
9	35076967	35077099	FANCG
9	35077260	35077397	FANCG
9	35078137	35078341	FANCG
9	35078601	35078734	FANCG
9	35079147	35079239	FANCG
9	35079437	35079522	FANCG
9	97863988	97864133	FANCC
9	97869347	97869552	FANCC
9	97873744	97873920	FANCC
9	97876910	97876993	FANCC
9	97879596	97879673	FANCC
9	97887367	97887468	FANCC
9	97888810	97888864	FANCC
9	97897627	97897785	FANCC
9	97912204	97912370	FANCC
9	97933360	97933426	FANCC
9	97934318	97934430	FANCC
9	98002930	98003026	FANCC
9	98009713	98009799	FANCC
9	98011408	98011574	FANCC
9	98209193	98209734	PTCH1
9	98211350	98211606	PTCH1
9	98212122	98212223	PTCH1
9	98215759	98215903	PTCH1
9	98218557	98218696	PTCH1
9	98220294	98220576	PTCH1
9	98221881	98222066	PTCH1
9	98224137	98224281	PTCH1
9	98229397	98229708	PTCH1
9	98231032	98231436	PTCH1
9	98232094	98232214	PTCH1
9	98238315	98238442	PTCH1
9	98239040	98239140	PTCH1
9	98239828	98239985	PTCH1
9	98240336	98240469	PTCH1
9	98241281	98241430	PTCH1
9	98242250	98242373	PTCH1
9	98242671	98242871	PTCH1
9	98244230	98244323	PTCH1
9	98244415	98244486	PTCH1
9	98247966	98248157	PTCH1
9	98268688	98268882	PTCH1
9	98278904	98279103	PTCH1
9	100437720	100437870	XPA
9	100447204	100447323	XPA
9	100449377	100449544	XPA
9	100451815	100451922	XPA
9	100455930	100456042	XPA
9	100459402	100459575	XPA
9	100556108	100556110	rs965513
9	110888477	110888479	rs865686
9	135771621	135772142	TSC1
9	135772570	135772733	TSC1
9	135772809	135772998	TSC1
9	135776101	135776225	TSC1
9	135776975	135777087	TSC1
9	135777991	135778175	TSC1
9	135779037	135779205	TSC1
9	135779797	135779842	TSC1
9	135780967	135781527	TSC1
9	135782117	135782223	TSC1
9	135782687	135782758	TSC1
9	135785957	135786080	TSC1
9	135786388	135786501	TSC1
9	135786839	135786956	TSC1
9	135787668	135787845	TSC1
9	135796749	135796824	TSC1
9	135797205	135797361	TSC1
9	135798734	135798880	TSC1
9	135800973	135801127	TSC1
9	135802587	135802692	TSC1
9	135804153	135804260	TSC1
9	135810408	135810494	TSC1
9	135819918	135820020	TSC1
9	136149228	136149230	ABO
10	8701218	8701220	rs10795668
10	21830103	21830105	MLLT10
10	43572706	43572780	RET
10	43595906	43596171	RET
10	43597789	43598078	RET
10	43600399	43600642	RET
10	43601823	43602020	RET
10	43604478	43604679	RET
10	43606654	43606914	RET
10	43607546	43607673	RET
10	43608300	43608412	RET
10	43609003	43609124	RET
10	43609927	43610185	RET
10	43612031	43612180	RET
10	43613820	43613929	RET
10	43614978	43615194	RET
10	43615528	43615652	RET
10	43617393	43617465	RET
10	43619118	43619257	RET
10	43620330	43620431	RET
10	43622022	43622171	RET
10	43623559	43623718	RET
10	51524970	51524972	TIMM23B
10	51549495	51549497	TIMM23B
10	63723576	63723578	ARID5B
10	63752158	63752160	ARID5B
10	64251976	64251978	ZNF365
10	64278681	64278683	ZNF365
10	64580574	64580576	EGR2
10	72357808	72358938	PRF1
10	72360119	72360659	PRF1
10	80841147	80841149	ZMIZ1
10	88516384	88516688	BMPR1A
10	88598610	88598748	BMPR1A
10	88635775	88635843	BMPR1A
10	88649818	88649982	BMPR1A
10	88651883	88651987	BMPR1A
10	88659550	88659648	BMPR1A
10	88659783	88659884	BMPR1A
10	88671996	88672142	BMPR1A
10	88676890	88677084	BMPR1A
10	88678928	88679227	BMPR1A
10	88681276	88681453	BMPR1A
10	88683132	88683264	BMPR1A
10	88683350	88683477	BMPR1A
10	89624226	89624306	PTEN
10	89653781	89653867	PTEN
10	89685269	89685315	PTEN
10	89690802	89690847	PTEN
10	89692769	89693009	PTEN
10	89711874	89712017	PTEN
10	89717609	89717777	PTEN
10	89720650	89720876	PTEN
10	89725043	89725230	PTEN
10	96058297	96058299	PLCE1
10	96066340	96066342	PLCE1
10	96070374	96070376	PLCE1
10	104263909	104264092	SUFU
10	104268925	104269061	SUFU
10	104309726	104309864	SUFU
10	104352338	104352482	SUFU
10	104353392	104353479	SUFU
10	104353749	104353823	SUFU
10	104356896	104357051	SUFU
10	104359189	104359302	SUFU
10	104375024	104375160	SUFU
10	104377046	104377186	SUFU
10	104386931	104387001	SUFU
10	104389822	104389913	SUFU
10	107516351	107516353	rs17119461
10	120278943	120278945	rs12413624
10	123032518	123032520	rs11199874
10	123337334	123337336	FGFR2
10	123346115	123346117	FGFR2
10	123346189	123346191	FGFR2
10	123352316	123352318	FGFR2
10	129200963	129200965	DOCK1
11	532635	532756	HRAS
11	533452	533613	HRAS
11	533765	533945	HRAS
11	534211	534323	HRAS
11	1909005	1909007	LSP1
11	2233573	2233575	rs7127900
11	2905233	2905365	CDKN1C
11	2905899	2906720	CDKN1C
11	8252852	8252854	LMO1
11	22646231	22647357	FANCF
11	32410603	32410726	WT1
11	32413517	32413611	WT1
11	32414211	32414302	WT1
11	32417802	32417954	WT1
11	32421493	32421591	WT1
11	32438035	32438087	WT1
11	32439122	32439201	WT1
11	32449501	32449605	WT1
11	32450042	32450166	WT1
11	32456245	32456892	WT1
11	44117802	44117872	EXT2
11	44129232	44129799	EXT2
11	44130743	44130834	EXT2
11	44135734	44135852	EXT2
11	44146338	44146535	EXT2
11	44148365	44148506	EXT2
11	44151594	44151689	EXT2
11	44193160	44193293	EXT2
11	44219378	44219569	EXT2
11	44228342	44228510	EXT2
11	44253902	44254047	EXT2
11	44255664	44255794	EXT2
11	44257842	44257926	EXT2
11	44265698	44265838	EXT2
11	47236687	47236815	DDB2
11	47237886	47238024	DDB2
11	47238408	47238601	DDB2
11	47254364	47254511	DDB2
11	47256123	47256224	DDB2
11	47256307	47256486	DDB2
11	47256820	47256964	DDB2
11	47259387	47259553	DDB2
11	47259688	47259735	DDB2
11	47260350	47260401	DDB2
11	56175670	56175672	rs1945213
11	61197618	61197655	SDHAF2
11	61205096	61205321	SDHAF2
11	61205475	61205586	SDHAF2
11	61213412	61213544	SDHAF2
11	64571805	64572289	MEN1
11	64572505	64572671	MEN1
11	64573106	64573243	MEN1
11	64573703	64573841	MEN1
11	64574482	64574571	MEN1
11	64574650	64574692	MEN1
11	64575023	64575153	MEN1
11	64575362	64575572	MEN1
11	64577121	64577582	MEN1
11	64578090	64578200	MEN1
11	67250504	67250728	AIP
11	67254476	67254656	AIP
11	67256737	67256926	AIP
11	67257508	67257685	AIP
11	67257786	67257928	AIP
11	67258258	67258579	AIP
11	68978579	68978581	rs11228565
11	68994496	68994498	rs7931342
11	68994666	68994668	rs10896449
11	68995957	68995959	rs7130881
11	69239740	69239742	rs7105934
11	69328763	69328765	rs614367
11	74345549	74345551	POLD3
11	83620786	83620788	DLG2
11	89011045	89011047	TYR
11	95523862	95523908	CEP57
11	95532395	95532553	CEP57
11	95546095	95546276	CEP57
11	95546631	95546754	CEP57
11	95550950	95551068	CEP57
11	95551990	95552069	CEP57
11	95555034	95555143	CEP57
11	95555662	95555741	CEP57
11	95560949	95561192	CEP57
11	95562350	95562496	CEP57
11	95564189	95564421	CEP57
11	108093547	108093925	ATM
11	108098351	108098424	ATM
11	108098502	108098616	ATM
11	108099904	108100051	ATM
11	108106396	108106562	ATM
11	108114679	108114846	ATM
11	108115514	108115754	ATM
11	108117690	108117855	ATM
11	108119659	108119830	ATM
11	108121427	108121800	ATM
11	108122563	108122759	ATM
11	108123543	108123640	ATM
11	108124540	108124767	ATM
11	108126941	108127068	ATM
11	108128207	108128334	ATM
11	108129712	108129803	ATM
11	108137897	108138070	ATM
11	108139136	108139337	ATM
11	108141790	108141874	ATM
11	108141977	108142134	ATM
11	108143258	108143335	ATM
11	108143448	108143580	ATM
11	108150217	108150336	ATM
11	108151721	108151896	ATM
11	108153436	108153607	ATM
11	108154953	108155201	ATM
11	108158326	108158443	ATM
11	108159703	108159831	ATM
11	108160328	108160529	ATM
11	108163345	108163521	ATM
11	108164039	108164205	ATM
11	108165653	108165787	ATM
11	108168013	108168110	ATM
11	108170440	108170613	ATM
11	108172374	108172517	ATM
11	108173579	108173757	ATM
11	108175401	108175580	ATM
11	108175461	108175463	ATM
11	108178623	108178712	ATM
11	108179836	108179838	ATM
11	108180886	108181043	ATM
11	108183137	108183226	ATM
11	108186549	108186639	ATM
11	108186737	108186841	ATM
11	108188099	108188249	ATM
11	108190680	108190786	ATM
11	108192027	108192148	ATM
11	108196036	108196272	ATM
11	108196784	108196953	ATM
11	108198371	108198486	ATM
11	108199747	108199966	ATM
11	108200940	108201149	ATM
11	108202170	108202285	ATM
11	108202605	108202765	ATM
11	108203488	108203628	ATM
11	108204612	108204696	ATM
11	108205695	108205837	ATM
11	108206571	108206689	ATM
11	108213948	108214099	ATM
11	108216469	108216636	ATM
11	108218005	108218093	ATM
11	108224492	108224608	ATM
11	108225537	108225602	ATM
11	108235808	108235946	ATM
11	108236051	108236236	ATM
11	111171708	111171710	C11orf92
11	111957631	111957684	SDHD
11	111958580	111958698	SDHD
11	111959590	111959736	SDHD
11	111965528	111965695	SDHD
11	118477366	118477368	PHLDB1
11	123361396	123361398	rs735665
12	12870762	12871260	CDKN1B
12	12871747	12871892	CDKN1B
12	12873958	12875317	CDKN1B
12	14653866	14653868	rs2900333
12	26453282	26453284	rs718314
12	49676009	49676011	rs10875943
12	51155662	51155664	rs11169552
12	53273903	53273905	rs902774
12	58142307	58142401	CDK4
12	58142964	58143101	CDK4
12	58143236	58143288	CDK4
12	58144438	58144549	CDK4
12	58144705	58144874	CDK4
12	58144989	58145126	CDK4
12	58145282	58145501	CDK4
12	58145946	58146316	CDK4
12	88890670	88890672	KITLG
12	88953560	88953562	KITLG
12	88953958	88953960	KITLG
12	112168008	112168010	ACAD10
12	112241765	112241767	ALDH2
12	112521447	112521449	NAA25
12	112645400	112645402	C12orf51
12	112817782	112817784	C12orf51
12	121416571	121416898	HNF1A
12	121426635	121426836	HNF1A
12	121431322	121431510	HNF1A
12	121431966	121432209	HNF1A
12	121434064	121434217	HNF1A
12	121434343	121434546	HNF1A
12	121435276	121435469	HNF1A
12	121437070	121437193	HNF1A
12	121437285	121437431	HNF1A
12	121438867	121438996	HNF1A
12	125320849	125320851	SCARB1
12	133250238	133250262	POLE
13	24127209	24127211	rs1572072
13	24205194	24205196	TNFRSF19
13	24293858	24293860	rs753955
13	32889599	32889816	BRCA2
13	32890597	32890665	BRCA2
13	32893213	32893463	BRCA2
13	32899212	32899322	BRCA2
13	32900237	32900288	BRCA2
13	32900378	32900420	BRCA2
13	32900635	32900751	BRCA2
13	32903579	32903630	BRCA2
13	32905055	32905168	BRCA2
13	32906408	32907525	BRCA2
13	32910401	32915334	BRCA2
13	32918694	32918791	BRCA2
13	32920963	32921034	BRCA2
13	32928997	32929426	BRCA2
13	32930564	32930747	BRCA2
13	32931878	32932067	BRCA2
13	32936659	32936831	BRCA2
13	32937315	32937671	BRCA2
13	32944538	32944695	BRCA2
13	32945092	32945238	BRCA2
13	32950806	32950929	BRCA2
13	32953453	32953653	BRCA2
13	32953886	32954051	BRCA2
13	32954143	32954283	BRCA2
13	32968825	32969071	BRCA2
13	32971034	32971182	BRCA2
13	32972298	32972908	BRCA2
13	35252881	35252883	rs9572094
13	48878048	48878186	RB1
13	48881415	48881543	RB1
13	48916734	48916851	RB1
13	48919215	48919336	RB1
13	48921960	48922000	RB1
13	48923091	48923160	RB1
13	48934152	48934264	RB1
13	48936950	48937094	RB1
13	48939029	48939108	RB1
13	48941629	48941740	RB1
13	48942662	48942741	RB1
13	48947540	48947629	RB1
13	48951053	48951171	RB1
13	48953729	48953787	RB1
13	48954188	48954221	RB1
13	48954300	48954378	RB1
13	48955382	48955580	RB1
13	49027128	49027248	RB1
13	49030339	49030486	RB1
13	49033823	49033970	RB1
13	49037866	49037972	RB1
13	49039133	49039248	RB1
13	49039340	49039505	RB1
13	49047495	49047527	RB1
13	49050836	49050980	RB1
13	49051490	49051541	RB1
13	49054133	49054208	RB1
13	73728138	73728140	rs9600079
13	73908845	73908847	rs9573163
13	73916627	73916629	rs9543325
13	100041737	100041739	rs7335046
13	103498616	103498705	ERCC5
13	103504467	103504644	ERCC5
13	103506106	103506223	ERCC5
13	103506637	103506725	ERCC5
13	103508401	103508463	ERCC5
13	103510624	103510769	ERCC5
13	103513856	103514065	ERCC5
13	103514379	103515454	ERCC5
13	103518016	103518262	ERCC5
13	103518611	103518732	ERCC5
13	103518981	103519196	ERCC5
13	103520462	103520608	ERCC5
13	103524547	103524749	ERCC5
13	103525608	103525694	ERCC5
13	103527656	103528254	ERCC5
14	36649245	36649247	rs944289
14	36738360	36738362	rs116909374
14	45605234	45605743	FANCM
14	45606271	45606445	FANCM
14	45609834	45609913	FANCM
14	45618039	45618199	FANCM
14	45620599	45620732	FANCM
14	45623122	45623256	FANCM
14	45623899	45624026	FANCM
14	45624575	45624663	FANCM
14	45628298	45628484	FANCM
14	45633561	45633769	FANCM
14	45636152	45636367	FANCM
14	45639791	45639950	FANCM
14	45642257	45642414	FANCM
14	45644273	45646180	FANCM
14	45650632	45650728	FANCM
14	45650839	45650909	FANCM
14	45652976	45653106	FANCM
14	45654419	45654577	FANCM
14	45656983	45657091	FANCM
14	45658004	45658566	FANCM
14	45665374	45665751	FANCM
14	45667846	45668139	FANCM
14	45669072	45669212	FANCM
14	54410918	54410920	rs4444235
14	65543193	65543382	MAX
14	65544630	65544755	MAX
14	65560425	65560534	MAX
14	65568263	65568291	MAX
14	65569021	65569058	MAX
14	95556834	95557001	DICER1
14	95557370	95557447	DICER1
14	95557539	95557703	DICER1
14	95560224	95560494	DICER1
14	95562161	95563051	DICER1
14	95566116	95566273	DICER1
14	95569682	95570464	DICER1
14	95571407	95571584	DICER1
14	95572014	95572121	DICER1
14	95572377	95572561	DICER1
14	95573944	95574099	DICER1
14	95574216	95574431	DICER1
14	95574660	95574841	DICER1
14	95577653	95577794	DICER1
14	95578508	95578585	DICER1
14	95579428	95579562	DICER1
14	95582003	95582159	DICER1
14	95582789	95583033	DICER1
14	95583958	95584092	DICER1
14	95590532	95591006	DICER1
14	95592916	95593086	DICER1
14	95595808	95595970	DICER1
14	95596394	95596530	DICER1
14	95597845	95597977	DICER1
14	95598851	95599015	DICER1
14	95599651	95599796	DICER1
14	96103098	96103100	rs4905366
15	32994755	32994757	rs4779584
15	40339493	40339495	rs4924410
15	40453421	40453457	BUB1B
15	40457253	40457398	BUB1B
15	40462262	40462323	BUB1B
15	40462737	40462883	BUB1B
15	40468677	40468875	BUB1B
15	40475914	40476085	BUB1B
15	40477365	40477581	BUB1B
15	40477751	40477844	BUB1B
15	40488745	40488976	BUB1B
15	40491815	40491929	BUB1B
15	40492444	40492561	BUB1B
15	40493131	40493182	BUB1B
15	40494605	40494667	BUB1B
15	40494789	40494896	BUB1B
15	40498384	40498660	BUB1B
15	40500837	40500972	BUB1B
15	40501835	40501977	BUB1B
15	40502310	40502412	BUB1B
15	40504699	40504850	BUB1B
15	40505532	40505676	BUB1B
15	40509696	40509869	BUB1B
15	40510656	40510764	BUB1B
15	40512764	40512961	BUB1B
15	46639807	46639809	rs4775302
15	47873548	47873550	SEMA6D
15	69059083	69059085	ANP32A
15	70018989	70018991	rs7176508
15	78806022	78806024	AGPHD1
15	78894338	78894340	CHRNA3
15	78908031	78908033	CHRNA3
15	89790878	89790963	FANCI
15	89801934	89802008	FANCI
15	89803943	89804075	FANCI
15	89804815	89804973	FANCI
15	89805051	89805110	FANCI
15	89806649	89806692	FANCI
15	89807133	89807258	FANCI
15	89807752	89807839	FANCI
15	89811629	89811757	FANCI
15	89816607	89816701	FANCI
15	89817398	89817536	FANCI
15	89819941	89820123	FANCI
15	89821917	89822006	FANCI
15	89824400	89824532	FANCI
15	89824995	89825067	FANCI
15	89826366	89826482	FANCI
15	89828326	89828450	FANCI
15	89833443	89833513	FANCI
15	89834843	89834946	FANCI
15	89835918	89836096	FANCI
15	89836172	89836295	FANCI
15	89837063	89837229	FANCI
15	89838145	89838326	FANCI
15	89843030	89843198	FANCI
15	89843530	89843617	FANCI
15	89844556	89844674	FANCI
15	89847094	89847147	FANCI
15	89848345	89848474	FANCI
15	89848571	89848641	FANCI
15	89848835	89848930	FANCI
15	89849237	89849426	FANCI
15	89850706	89850761	FANCI
15	89850843	89850904	FANCI
15	89856134	89856204	FANCI
15	89857842	89857939	FANCI
15	89858512	89858621	FANCI
15	89859627	89859691	FANCI
15	91290622	91290721	BLM
15	91292596	91293298	BLM
15	91295016	91295177	BLM
15	91298040	91298169	BLM
15	91303376	91303510	BLM
15	91303823	91304486	BLM
15	91306195	91306388	BLM
15	91308525	91308645	BLM
15	91310139	91310254	BLM
15	91312362	91312462	BLM
15	91312667	91312817	BLM
15	91326051	91326159	BLM
15	91328150	91328312	BLM
15	91333878	91334075	BLM
15	91337396	91337588	BLM
15	91341419	91341568	BLM
15	91346750	91346951	BLM
15	91347396	91347590	BLM
15	91352366	91352490	BLM
15	91354434	91354637	BLM
15	91358331	91358510	BLM
16	2097454	2098078	NTHL1
16	2098616	2098755	TSC2
16	2100400	2100488	TSC2
16	2103342	2103454	TSC2
16	2104296	2104442	TSC2
16	2105402	2105521	TSC2
16	2106196	2106246	TSC2
16	2106644	2106771	TSC2
16	2107105	2107180	TSC2
16	2108747	2108875	TSC2
16	2110670	2110815	TSC2
16	2111871	2112010	TSC2
16	2112497	2112602	TSC2
16	2112972	2113055	TSC2
16	2114272	2114429	TSC2
16	2115519	2115637	TSC2
16	2120456	2120580	TSC2
16	2121510	2121618	TSC2
16	2121784	2121936	TSC2
16	2122241	2122365	TSC2
16	2122849	2122985	TSC2
16	2124200	2124391	TSC2
16	2125799	2125894	TSC2
16	2126068	2126172	TSC2
16	2126491	2126587	TSC2
16	2127598	2127728	TSC2
16	2129032	2129198	TSC2
16	2129276	2129430	TSC2
16	2129557	2129671	TSC2
16	2130165	2130379	TSC2
16	2131595	2131800	TSC2
16	2132436	2132506	TSC2
16	2133695	2133818	TSC2
16	2134228	2134717	TSC2
16	2134951	2135028	TSC2
16	2135230	2135324	TSC2
16	2136193	2136381	TSC2
16	2136732	2136873	TSC2
16	2137863	2137943	TSC2
16	2138048	2138141	TSC2
16	2138227	2138327	TSC2
16	2138446	2138612	TSC2
16	3632342	3632695	SLX4
16	3633097	3633512	SLX4
16	3634769	3634873	SLX4
16	3639002	3641312	SLX4
16	3642699	3642867	SLX4
16	3644453	3644601	SLX4
16	3645605	3645695	SLX4
16	3646153	3646395	SLX4
16	3647379	3647697	SLX4
16	3647797	3648001	SLX4
16	3650979	3651193	SLX4
16	3652118	3652309	SLX4
16	3656474	3656700	SLX4
16	3658430	3658966	SLX4
16	14014022	14014230	ERCC4
16	14015887	14016069	ERCC4
16	14020417	14020614	ERCC4
16	14021884	14022093	ERCC4
16	14024566	14024748	ERCC4
16	14026013	14026143	ERCC4
16	14028048	14028160	ERCC4
16	14029002	14029601	ERCC4
16	14031622	14031716	ERCC4
16	14038579	14038693	ERCC4
16	14041470	14042205	ERCC4
16	23614779	23614991	PALB2
16	23619184	23619334	PALB2
16	23625324	23625413	PALB2
16	23632682	23632800	PALB2
16	23634289	23634452	PALB2
16	23635329	23635416	PALB2
16	23637556	23637719	PALB2
16	23640524	23640597	PALB2
16	23640960	23641791	PALB2
16	23646182	23647656	PALB2
16	23649170	23649274	PALB2
16	23649390	23649451	PALB2
16	23652430	23652479	PALB2
16	50783609	50784114	CYLD
16	50785514	50785818	CYLD
16	50788229	50788336	CYLD
16	50809076	50809086	CYLD
16	50810089	50810189	CYLD
16	50811735	50811853	CYLD
16	50813575	50813956	CYLD
16	50815156	50815323	CYLD
16	50816235	50816378	CYLD
16	50818239	50818363	CYLD
16	50820765	50820858	CYLD
16	50821696	50821764	CYLD
16	50825468	50825602	CYLD
16	50826507	50826617	CYLD
16	50827456	50827576	CYLD
16	50828122	50828340	CYLD
16	50830234	50830420	CYLD
16	51098426	51098428	rs1528601
16	52586340	52586342	rs3803662
16	52599187	52599189	rs4784227
16	52635163	52635165	rs3112612
16	68771318	68771367	CDH1
16	68772199	68772315	CDH1
16	68820945	68820947	CDH1
16	68835572	68835797	CDH1
16	68842326	68842471	CDH1
16	68842595	68842752	CDH1
16	68844099	68844245	CDH1
16	68845586	68845763	CDH1
16	68846037	68846167	CDH1
16	68847215	68847399	CDH1
16	68849417	68849663	CDH1
16	68853182	68853329	CDH1
16	68855903	68856129	CDH1
16	68857301	68857530	CDH1
16	68862076	68862208	CDH1
16	68863556	68863701	CDH1
16	68867192	68867403	CDH1
16	85944438	85944440	IRF8
16	89755902	89755904	CDK10
16	89805008	89805117	FANCA
16	89805289	89805383	FANCA
16	89805540	89805698	FANCA
16	89805885	89805962	FANCA
16	89806401	89806508	FANCA
16	89807211	89807275	FANCA
16	89809207	89809347	FANCA
16	89811366	89811480	FANCA
16	89812991	89813097	FANCA
16	89813238	89813299	FANCA
16	89815066	89815176	FANCA
16	89816137	89816311	FANCA
16	89818545	89818631	FANCA
16	89824984	89825114	FANCA
16	89828356	89828431	FANCA
16	89831297	89831475	FANCA
16	89833548	89833646	FANCA
16	89836244	89836433	FANCA
16	89836573	89836668	FANCA
16	89836971	89837043	FANCA
16	89838085	89838223	FANCA
16	89839678	89839793	FANCA
16	89842149	89842224	FANCA
16	89845208	89845259	FANCA
16	89845350	89845412	FANCA
16	89846276	89846366	FANCA
16	89849266	89849327	FANCA
16	89849414	89849511	FANCA
16	89851261	89851373	FANCA
16	89857810	89857945	FANCA
16	89858334	89858477	FANCA
16	89858878	89858956	FANCA
16	89862313	89862427	FANCA
16	89865573	89865641	FANCA
16	89866012	89866047	FANCA
16	89869666	89869750	FANCA
16	89871687	89871801	FANCA
16	89874701	89874776	FANCA
16	89877114	89877211	FANCA
16	89877336	89877480	FANCA
16	89880927	89881022	FANCA
16	89882284	89882395	FANCA
16	89882944	89883024	FANCA
16	89986116	89986118	MC1R
16	90066935	90066937	AFG3L1P
17	7572926	7573009	TP53
17	7573926	7574034	TP53
17	7576852	7576927	TP53
17	7577018	7577156	TP53
17	7577498	7577609	TP53
17	7578176	7578290	TP53
17	7578370	7578555	TP53
17	7579311	7579591	TP53
17	7579699	7579722	TP53
17	7579838	7579913	TP53
17	7590683	7590868	TP53
17	17116968	17117171	FLCN
17	17118298	17118405	FLCN
17	17118498	17118631	FLCN
17	17119693	17119818	FLCN
17	17120382	17120497	FLCN
17	17122332	17122524	FLCN
17	17124850	17124943	FLCN
17	17125814	17125976	FLCN
17	17127235	17127458	FLCN
17	17129489	17129637	FLCN
17	17131202	17131452	FLCN
17	17135096	17135208	FLCN
17	17136090	17136227	FLCN
17	17140214	17140465	FLCN
17	20851734	20851736	rs11655512
17	25541277	25541279	rs4795519
17	29422327	29422388	NF1
17	29483000	29483145	NF1
17	29486027	29486112	NF1
17	29490203	29490395	NF1
17	29496908	29497016	NF1
17	29508439	29508508	NF1
17	29508727	29508804	NF1
17	29509525	29509684	NF1
17	29527439	29527614	NF1
17	29528054	29528178	NF1
17	29528428	29528504	NF1
17	29533257	29533390	NF1
17	29541468	29541604	NF1
17	29546022	29546137	NF1
17	29548867	29548948	NF1
17	29550461	29550586	NF1
17	29552112	29552269	NF1
17	29553452	29553703	NF1
17	29554235	29554310	NF1
17	29554540	29554625	NF1
17	29556042	29556484	NF1
17	29556852	29556993	NF1
17	29557277	29557401	NF1
17	29557859	29557944	NF1
17	29559090	29559208	NF1
17	29559717	29559900	NF1
17	29560019	29560232	NF1
17	29562628	29562791	NF1
17	29562935	29563040	NF1
17	29576001	29576138	NF1
17	29579955	29580019	NF1
17	29585361	29585521	NF1
17	29586049	29586148	NF1
17	29587386	29587534	NF1
17	29588728	29588876	NF1
17	29592246	29592358	NF1
17	29652837	29653271	NF1
17	29654516	29654858	NF1
17	29657313	29657517	NF1
17	29661855	29662050	NF1
17	29663350	29663492	NF1
17	29663652	29663933	NF1
17	29664385	29664601	NF1
17	29664836	29664899	NF1
17	29665042	29665158	NF1
17	29665721	29665824	NF1
17	29667522	29667664	NF1
17	29670026	29670154	NF1
17	29676137	29676270	NF1
17	29677200	29677337	NF1
17	29679274	29679433	NF1
17	29683477	29683601	NF1
17	29683977	29684109	NF1
17	29684286	29684388	NF1
17	29685497	29685641	NF1
17	29685986	29686034	NF1
17	29687504	29687722	NF1
17	29701030	29701174	NF1
17	33427971	33428056	RAD51D
17	33428219	33428385	RAD51D
17	33430272	33430344	RAD51D
17	33430472	33430564	RAD51D
17	33433404	33433501	RAD51D
17	33434006	33434142	RAD51D
17	33434384	33434467	RAD51D
17	33445519	33445639	RAD51D
17	33446129	33446192	RAD51D
17	33446550	33446633	RAD51D
17	36098039	36098041	HNF1B
17	36101155	36101157	HNF1B
17	41197694	41197820	BRCA1
17	41199659	41199721	BRCA1
17	41201137	41201212	BRCA1
17	41203079	41203135	BRCA1
17	41209068	41209153	BRCA1
17	41215349	41215391	BRCA1
17	41215890	41215969	BRCA1
17	41219624	41219713	BRCA1
17	41222944	41223256	BRCA1
17	41226347	41226539	BRCA1
17	41228504	41228632	BRCA1
17	41234420	41234593	BRCA1
17	41242960	41243050	BRCA1
17	41243451	41246878	BRCA1
17	41247862	41247940	BRCA1
17	41249260	41249307	BRCA1
17	41251791	41251898	BRCA1
17	41256138	41256279	BRCA1
17	41256884	41256974	BRCA1
17	41258472	41258551	BRCA1
17	41267742	41267797	BRCA1
17	41276033	41276114	BRCA1
17	41277276	41277399	BRCA1
17	43131479	43131481	DCAKD
17	46805704	46805706	HOXB13
17	47436748	47436750	ZNF652
17	56770004	56770150	RAD51C
17	56772291	56772551	RAD51C
17	56774053	56774221	RAD51C
17	56780556	56780691	RAD51C
17	56787219	56787352	RAD51C
17	56798106	56798174	RAD51C
17	56801400	56801462	RAD51C
17	56809844	56809906	RAD51C
17	56811478	56811584	RAD51C
17	58740355	58740914	PPM1D
17	59760656	59761502	BRIP1
17	59763196	59763527	BRIP1
17	59770790	59770874	BRIP1
17	59793311	59793425	BRIP1
17	59820373	59820496	BRIP1
17	59821792	59821953	BRIP1
17	59853761	59853924	BRIP1
17	59857621	59857763	BRIP1
17	59858200	59858367	BRIP1
17	59861630	59861786	BRIP1
17	59870957	59871091	BRIP1
17	59876460	59876661	BRIP1
17	59878613	59878836	BRIP1
17	59885827	59886119	BRIP1
17	59924461	59924582	BRIP1
17	59926489	59926618	BRIP1
17	59934418	59934593	BRIP1
17	59937156	59937269	BRIP1
17	59938807	59938901	BRIP1
17	59940633	59940767	BRIP1
17	66511540	66511718	PRKAR1A
17	66518896	66519068	PRKAR1A
17	66519865	66519958	PRKAR1A
17	66520156	66520219	PRKAR1A
17	66521052	66521100	PRKAR1A
17	66521894	66522054	PRKAR1A
17	66523980	66524042	PRKAR1A
17	66525010	66525133	PRKAR1A
17	66526060	66526143	PRKAR1A
17	66526417	66526591	PRKAR1A
17	69108752	69108754	rs1859962
17	74467714	74468135	RHBDF2
17	74468767	74468922	RHBDF2
17	74469086	74469188	RHBDF2
17	74469333	74469410	RHBDF2
17	74469729	74469825	RHBDF2
17	74469920	74469985	RHBDF2
17	74470114	74470225	RHBDF2
17	74470454	74470617	RHBDF2
17	74470811	74470887	RHBDF2
17	74471111	74471224	RHBDF2
17	74472911	74473107	RHBDF2
17	74473261	74473381	RHBDF2
17	74473738	74473868	RHBDF2
17	74474887	74475092	RHBDF2
17	74475163	74475360	RHBDF2
17	74475814	74476024	RHBDF2
17	74477456	74477607	RHBDF2
18	43309910	43309912	SLC14A1
18	43316965	43316967	SLC14A1
18	46453462	46453464	SMAD7
18	48556571	48557005	SMAD4
18	48573416	48573666	SMAD4
18	48575055	48575231	SMAD4
18	48575664	48575695	SMAD4
18	48581150	48581364	SMAD4
18	48584494	48584615	SMAD4
18	48584709	48584827	SMAD4
18	48586235	48586287	SMAD4
18	48591792	48591977	SMAD4
18	48593388	48593558	SMAD4
18	48603007	48603147	SMAD4
18	48604625	48604838	SMAD4
19	1206912	1207203	STK11
19	1218415	1218500	STK11
19	1219322	1219413	STK11
19	1220371	1220505	STK11
19	1220579	1220717	STK11
19	1221211	1221340	STK11
19	1221947	1222006	STK11
19	1222983	1223172	STK11
19	1226452	1226647	STK11
19	1227580	1228446	STK11
19	17389703	17389705	BABAM1
19	30296852	30296854	rs8102137
19	33532299	33532301	RHPN2
19	33792243	33793321	CEBPA
19	38735612	38735614	rs8102476
19	45854886	45854980	ERCC2
19	45855466	45855611	ERCC2
19	45855763	45855908	ERCC2
19	45856003	45856075	ERCC2
19	45856340	45856414	ERCC2
19	45856499	45856593	ERCC2
19	45857987	45858110	ERCC2
19	45858922	45858987	ERCC2
19	45860527	45860630	ERCC2
19	45860731	45860802	ERCC2
19	45860887	45860958	ERCC2
19	45864781	45864901	ERCC2
19	45867000	45867170	ERCC2
19	45867243	45867378	ERCC2
19	45867492	45867590	ERCC2
19	45867681	45867806	ERCC2
19	45868095	45868213	ERCC2
19	45868299	45868417	ERCC2
19	45871887	45872002	ERCC2
19	45872187	45872251	ERCC2
19	45872327	45872406	ERCC2
19	45873390	45873491	ERCC2
19	45873793	45873799	ERCC2
19	47207653	47207655	PRKD2
19	50909689	50909713	POLD1
19	50909701	50909725	POLD1
19	51364622	51364624	rs2735839
20	6404280	6404282	rs961253
20	33171771	33171773	PIGU
20	60921043	60921045	LAMA5
20	62309838	62309840	TNFRSF6B
20	62318219	62318221	TNFRSF6B
21	30717736	30717738	BACH1
21	36164431	36164908	RUNX1
21	36171597	36171760	RUNX1
21	36206706	36206899	RUNX1
21	36231770	36231876	RUNX1
21	36252853	36253011	RUNX1
21	36259139	36259394	RUNX1
21	36265221	36265261	RUNX1
21	36357860	36357862	RUNX1
21	36421138	36421197	RUNX1
21	42746080	42746082	TMPRSS3
21	43778894	43778896	TMPRSS3
22	24129356	24129450	SMARCB1
22	24133942	24134082	SMARCB1
22	24135745	24135876	SMARCB1
22	24143130	24143269	SMARCB1
22	24145481	24145610	SMARCB1
22	24158956	24159124	SMARCB1
22	24167411	24167603	SMARCB1
22	24175758	24175891	SMARCB1
22	24176327	24176368	SMARCB1
22	29083884	29083975	CHEK2
22	29085122	29085204	CHEK2
22	29090019	29090106	CHEK2
22	29091114	29091231	CHEK2
22	29091697	29091862	CHEK2
22	29092888	29092976	CHEK2
22	29095825	29095926	CHEK2
22	29099492	29099555	CHEK2
22	29105993	29106048	CHEK2
22	29107896	29108006	CHEK2
22	29115382	29115474	CHEK2
22	29120964	29121113	CHEK2
22	29121230	29121356	CHEK2
22	29130011	29130013	CHEK2
22	29130390	29130710	CHEK2
22	29137745	29137844	CHEK2
22	29999987	30000102	NF2
22	30032739	30032866	NF2
22	30035078	30035202	NF2
22	30038190	30038275	NF2
22	30050645	30050715	NF2
22	30051582	30051666	NF2
22	30054177	30054254	NF2
22	30057193	30057329	NF2
22	30060978	30061054	NF2
22	30064321	30064436	NF2
22	30067814	30067938	NF2
22	30069257	30069476	NF2
22	30070824	30070931	NF2
22	30074184	30074313	NF2
22	30077427	30077591	NF2
22	30090740	30090792	NF2
22	30337585	30337587	MTMR3
22	31013295	31013297	MTMR3
22	33229829	33229831	SYN3
22	38544297	38544299	PLA2G6
22	39332622	39332624	rs1014971
22	43500211	43500213	rs5759167
22	48929568	48929570	FAM19A5
X	14861688	14862104	FANCB
X	14862624	14862863	FANCB
X	14862977	14863409	FANCB
X	14868626	14868797	FANCB
X	14871160	14871290	FANCB
X	14875983	14876077	FANCB
X	14877303	14877457	FANCB
X	14882681	14883633	FANCB
X	320579	320581	PPP2R3B
X	9751473	9751475	GPR143
X	17698396	17698398	NHS
X	51210056	51210058	rs1327301
X	51229682	51229684	rs5945572
X	51241671	51241673	rs5945619
X	67021549	67021551	rs5919432
X	132670151	132670322	GPC3
X	132730467	132730628	GPC3
X	132795757	132795879	GPC3
X	132826396	132826523	GPC3
X	132833922	132834057	GPC3
X	132887508	132888204	GPC3
X	133087076	133087239	GPC3
X	133119301	133119477	GPC3
Y	270579	270581	rs6603251
Y	6737952	6737953	AMELY
